# Phenotypic Screening Identifies Flunarizine as an Inhibitor of Radiotherapy-Induced Astrocyte Reactivity with Therapeutic Potential in Glioblastoma

**DOI:** 10.1101/2025.07.12.664538

**Authors:** Pauline Jeannot, Rebecca Rosberg, David Lindgren, John C. Dawson, Enrico Pracucci, Cornelia Börjesson-Freitag, Julia Martinez, Vasiliki Pantazopoulou, Maria Malmberg, Karolina I. Smolag, Dimitra Manou, Richard J.R. Elliott, Crister Ceberg, Tracy J. Berg, Henrik Ahlenius, Neil O. Carragher, Alexander Pietras

## Abstract

Radiotherapy is part of the standard-of-care for glioblastoma, yet tumors invariably recur as incurable lesions post-treatment. Recent studies suggest that radiation-induced astrocyte reactivity fosters a tumor-supportive environment, however effective strategies targeting reactive astrocyte phenotypes are lacking. Using a novel image-based assay, we screened over 1,700 small molecule compounds, identifying 29 that inhibit radiation-induced astrocyte reactivity in human astrocytes. Among these, Flunarizine, a calcium-entry blocker approved for migraine treatment, significantly reduced astrocyte reactivity in vitro and in vivo. In a genetically engineered glioblastoma mouse model, combining Flunarizine with radiotherapy markedly improved survival without affecting unirradiated controls, indicating specificity for a radiation-induced phenotype. Mechanistically, Flunarizine inhibited radiation-induced fibrosis in vivo and directly suppressed astrocytic TGF-beta activation in vitro. Notably, Flunarizine treatment had no direct effect on primary glioblastoma cells, emphasizing its microenvironmental specificity. In conclusion, we identified Flunarizine as a promising repurposed compound capable of effectively mitigating radiation-induced astrocyte reactivity and delaying glioblastoma recurrence. This approach offers a viable therapeutic strategy to enhance current glioblastoma treatments.

**Graphical abstract:** 
