## Supplementary Table 1 for "Phenotypic Screening Identifies Flunarizine as an Inhibitor of Radiotherapy-Induced Astrocyte Reactivity with Therapeutic Potential in Glioblastoma"

	Variable_Name	SCR1	SCR2	SCR3	SCR4
1	AreaShape_Area_N	TRUE	TRUE	TRUE	TRUE
2	AreaShape_BoundingBoxArea_N	TRUE	TRUE	TRUE	TRUE
3	AreaShape_BoundingBoxMaximum_X_N	TRUE	TRUE	TRUE	TRUE
4	AreaShape_BoundingBoxMaximum_Y_N	TRUE	TRUE	TRUE	TRUE
5	AreaShape_BoundingBoxMinimum_X_N	TRUE	TRUE	TRUE	TRUE
6	AreaShape_BoundingBoxMinimum_Y_N	TRUE	TRUE	TRUE	TRUE
7	AreaShape_Center_X_N	TRUE	TRUE	TRUE	TRUE
8	AreaShape_Center_Y_N	TRUE	TRUE	TRUE	TRUE
9	AreaShape_CentralMoment_0_0_N	TRUE	TRUE	TRUE	TRUE
10	AreaShape_CentralMoment_0_1_N	TRUE	TRUE	TRUE	TRUE
11	AreaShape_CentralMoment_0_2_N	TRUE	TRUE	TRUE	TRUE
12	AreaShape_CentralMoment_0_3_N	TRUE	TRUE	TRUE	TRUE
13	AreaShape_CentralMoment_1_0_N	TRUE	TRUE	TRUE	TRUE
14	AreaShape_CentralMoment_1_1_N	TRUE	TRUE	TRUE	TRUE
15	AreaShape_CentralMoment_1_2_N	TRUE	TRUE	TRUE	TRUE
16	AreaShape_CentralMoment_1_3_N	TRUE	TRUE	TRUE	TRUE
17	AreaShape_CentralMoment_2_0_N	TRUE	TRUE	TRUE	TRUE
18	AreaShape_CentralMoment_2_1_N	TRUE	TRUE	TRUE	TRUE
19	AreaShape_CentralMoment_2_2_N	TRUE	TRUE	TRUE	TRUE
20	AreaShape_CentralMoment_2_3_N	TRUE	TRUE	TRUE	TRUE
21	AreaShape_Compactness_N	TRUE	TRUE	TRUE	TRUE
22	AreaShape_Eccentricity_N	TRUE	TRUE	TRUE	TRUE
23	AreaShape_EquivalentDiameter_N	TRUE	TRUE	TRUE	TRUE
24	AreaShape_EulerNumber_N	TRUE	TRUE	TRUE	TRUE
25	AreaShape_Extent_N	TRUE	TRUE	TRUE	TRUE
26	AreaShape_FormFactor_N	TRUE	TRUE	TRUE	TRUE
27	AreaShape_HuMoment_0_N	TRUE	TRUE	TRUE	TRUE
28	AreaShape_HuMoment_1_N	TRUE	TRUE	TRUE	TRUE
29	AreaShape_HuMoment_2_N	TRUE	TRUE	TRUE	TRUE
30	AreaShape_HuMoment_3_N	TRUE	TRUE	TRUE	TRUE
31	AreaShape_HuMoment_4_N	TRUE	TRUE	TRUE	TRUE
32	AreaShape_HuMoment_5_N	TRUE	TRUE	TRUE	TRUE
33	AreaShape_HuMoment_6_N	TRUE	TRUE	TRUE	TRUE
34	AreaShape_InertiaTensorEigenvalues_0_N	TRUE	TRUE	TRUE	TRUE
35	AreaShape_InertiaTensorEigenvalues_1_N	TRUE	TRUE	TRUE	TRUE
36	AreaShape_InertiaTensor_0_0_N	TRUE	TRUE	TRUE	TRUE
37	AreaShape_InertiaTensor_0_1_N	TRUE	TRUE	TRUE	TRUE
38	AreaShape_InertiaTensor_1_0_N	TRUE	TRUE	TRUE	TRUE
39	AreaShape_InertiaTensor_1_1_N	TRUE	TRUE	TRUE	TRUE
40	AreaShape_MajorAxisLength_N	TRUE	TRUE	TRUE	TRUE
41	AreaShape_MaxFeretDiameter_N	TRUE	TRUE	TRUE	TRUE
42	AreaShape_MaximumRadius_N	TRUE	TRUE	TRUE	TRUE
43	AreaShape_MeanRadius_N	TRUE	TRUE	TRUE	TRUE
44	AreaShape_MedianRadius_N	TRUE	TRUE	TRUE	TRUE
45	AreaShape_MinFeretDiameter_N	TRUE	TRUE	TRUE	TRUE
46	AreaShape_MinorAxisLength_N	TRUE	TRUE	TRUE	TRUE
47	AreaShape_NormalizedMoment_0_0_N	TRUE	TRUE	TRUE	TRUE
48	AreaShape_NormalizedMoment_0_1_N	TRUE	TRUE	TRUE	TRUE
49	AreaShape_NormalizedMoment_0_2_N	TRUE	TRUE	TRUE	TRUE
50	AreaShape_NormalizedMoment_0_3_N	TRUE	TRUE	TRUE	TRUE
51	AreaShape_NormalizedMoment_1_0_N	TRUE	TRUE	TRUE	TRUE
52	AreaShape_NormalizedMoment_1_1_N	TRUE	TRUE	TRUE	TRUE
53	AreaShape_NormalizedMoment_1_2_N	TRUE	TRUE	TRUE	TRUE
54	AreaShape_NormalizedMoment_1_3_N	TRUE	TRUE	TRUE	TRUE
55	AreaShape_NormalizedMoment_2_0_N	TRUE	TRUE	TRUE	TRUE
56	AreaShape_NormalizedMoment_2_1_N	TRUE	TRUE	TRUE	TRUE
57	AreaShape_NormalizedMoment_2_2_N	TRUE	TRUE	TRUE	TRUE
58	AreaShape_NormalizedMoment_2_3_N	TRUE	TRUE	TRUE	TRUE
59	AreaShape_NormalizedMoment_3_0_N	TRUE	TRUE	TRUE	TRUE
60	AreaShape_NormalizedMoment_3_1_N	TRUE	TRUE	TRUE	TRUE
61	AreaShape_NormalizedMoment_3_2_N	TRUE	TRUE	TRUE	TRUE
62	AreaShape_NormalizedMoment_3_3_N	TRUE	TRUE	TRUE	TRUE
63	AreaShape_Orientation_N	TRUE	TRUE	TRUE	TRUE
64	AreaShape_Perimeter_N	TRUE	TRUE	TRUE	TRUE
65	AreaShape_Solidity_N	TRUE	TRUE	TRUE	TRUE
66	AreaShape_SpatialMoment_0_0_N	TRUE	TRUE	TRUE	TRUE
67	AreaShape_SpatialMoment_0_1_N	TRUE	TRUE	TRUE	TRUE
68	AreaShape_SpatialMoment_0_2_N	TRUE	TRUE	TRUE	TRUE
69	AreaShape_SpatialMoment_0_3_N	TRUE	TRUE	TRUE	TRUE
70	AreaShape_SpatialMoment_1_0_N	TRUE	TRUE	TRUE	TRUE
71	AreaShape_SpatialMoment_1_1_N	TRUE	TRUE	TRUE	TRUE
72	AreaShape_SpatialMoment_1_2_N	TRUE	TRUE	TRUE	TRUE
73	AreaShape_SpatialMoment_1_3_N	TRUE	TRUE	TRUE	TRUE
74	AreaShape_SpatialMoment_2_0_N	TRUE	TRUE	TRUE	TRUE
75	AreaShape_SpatialMoment_2_1_N	TRUE	TRUE	TRUE	TRUE
76	AreaShape_SpatialMoment_2_2_N	TRUE	TRUE	TRUE	TRUE
77	AreaShape_SpatialMoment_2_3_N	TRUE	TRUE	TRUE	TRUE
78	AreaShape_Zernike_0_0_N	TRUE	TRUE	TRUE	TRUE
79	AreaShape_Zernike_1_1_N	TRUE	TRUE	TRUE	TRUE
80	AreaShape_Zernike_2_0_N	TRUE	TRUE	TRUE	TRUE
81	AreaShape_Zernike_2_2_N	TRUE	TRUE	TRUE	TRUE
82	AreaShape_Zernike_3_1_N	TRUE	TRUE	TRUE	TRUE
83	AreaShape_Zernike_3_3_N	TRUE	TRUE	TRUE	TRUE
84	AreaShape_Zernike_4_0_N	TRUE	TRUE	TRUE	TRUE
85	AreaShape_Zernike_4_2_N	TRUE	TRUE	TRUE	TRUE
86	AreaShape_Zernike_4_4_N	TRUE	TRUE	TRUE	TRUE
87	AreaShape_Zernike_5_1_N	TRUE	TRUE	TRUE	TRUE
88	AreaShape_Zernike_5_3_N	TRUE	TRUE	TRUE	TRUE
89	AreaShape_Zernike_5_5_N	TRUE	TRUE	TRUE	TRUE
90	AreaShape_Zernike_6_0_N	TRUE	TRUE	TRUE	TRUE
91	AreaShape_Zernike_6_2_N	TRUE	TRUE	TRUE	TRUE
92	AreaShape_Zernike_6_4_N	TRUE	TRUE	TRUE	TRUE
93	AreaShape_Zernike_6_6_N	TRUE	TRUE	TRUE	TRUE
94	AreaShape_Zernike_7_1_N	TRUE	TRUE	TRUE	TRUE
95	AreaShape_Zernike_7_3_N	TRUE	TRUE	TRUE	TRUE
96	AreaShape_Zernike_7_5_N	TRUE	TRUE	TRUE	TRUE
97	AreaShape_Zernike_7_7_N	TRUE	TRUE	TRUE	TRUE
98	AreaShape_Zernike_8_0_N	TRUE	TRUE	TRUE	TRUE
99	AreaShape_Zernike_8_2_N	TRUE	TRUE	TRUE	TRUE
100	AreaShape_Zernike_8_4_N	TRUE	TRUE	TRUE	TRUE
101	AreaShape_Zernike_8_6_N	TRUE	TRUE	TRUE	TRUE
102	AreaShape_Zernike_8_8_N	TRUE	TRUE	TRUE	TRUE
103	AreaShape_Zernike_9_1_N	TRUE	TRUE	TRUE	TRUE
104	AreaShape_Zernike_9_3_N	TRUE	TRUE	TRUE	TRUE
105	AreaShape_Zernike_9_5_N	TRUE	TRUE	TRUE	TRUE
106	AreaShape_Zernike_9_7_N	TRUE	TRUE	TRUE	TRUE
107	AreaShape_Zernike_9_9_N	TRUE	TRUE	TRUE	TRUE
108	Intensity_IntegratedIntensityEdge_CorrDNA_N	TRUE	TRUE	TRUE	TRUE
109	Intensity_IntegratedIntensityEdge_CorrPhall_N	TRUE	TRUE	TRUE	FALSE
110	Intensity_IntegratedIntensityEdge_CorrVim_N	TRUE	TRUE	TRUE	FALSE
111	Intensity_IntegratedIntensityEdge_GFAP_N	TRUE	TRUE	TRUE	FALSE
112	Intensity_IntegratedIntensity_CorrDNA_N	TRUE	TRUE	TRUE	TRUE
113	Intensity_IntegratedIntensity_CorrPhall_N	TRUE	TRUE	TRUE	FALSE
114	Intensity_IntegratedIntensity_CorrVim_N	TRUE	TRUE	TRUE	FALSE
115	Intensity_IntegratedIntensity_GFAP_N	TRUE	TRUE	TRUE	FALSE
116	Intensity_LowerQuartileIntensity_CorrDNA_N	TRUE	TRUE	TRUE	TRUE
117	Intensity_LowerQuartileIntensity_CorrPhall_N	TRUE	TRUE	TRUE	FALSE
118	Intensity_LowerQuartileIntensity_CorrVim_N	TRUE	TRUE	TRUE	FALSE
119	Intensity_LowerQuartileIntensity_GFAP_N	TRUE	TRUE	TRUE	FALSE
120	Intensity_MADIntensity_CorrDNA_N	TRUE	TRUE	TRUE	TRUE
121	Intensity_MADIntensity_CorrPhall_N	TRUE	TRUE	TRUE	FALSE
122	Intensity_MADIntensity_CorrVim_N	TRUE	TRUE	TRUE	FALSE
123	Intensity_MADIntensity_GFAP_N	TRUE	TRUE	TRUE	FALSE
124	Intensity_MassDisplacement_CorrDNA_N	TRUE	TRUE	TRUE	TRUE
125	Intensity_MassDisplacement_CorrPhall_N	TRUE	TRUE	TRUE	FALSE
126	Intensity_MassDisplacement_CorrVim_N	TRUE	TRUE	TRUE	FALSE
127	Intensity_MassDisplacement_GFAP_N	TRUE	TRUE	TRUE	FALSE
128	Intensity_MaxIntensityEdge_CorrDNA_N	TRUE	TRUE	TRUE	TRUE
129	Intensity_MaxIntensityEdge_CorrPhall_N	TRUE	TRUE	TRUE	FALSE
130	Intensity_MaxIntensityEdge_CorrVim_N	TRUE	TRUE	TRUE	FALSE
131	Intensity_MaxIntensityEdge_GFAP_N	TRUE	TRUE	TRUE	FALSE
132	Intensity_MaxIntensity_CorrDNA_N	TRUE	TRUE	TRUE	TRUE
133	Intensity_MaxIntensity_CorrPhall_N	TRUE	TRUE	TRUE	FALSE
134	Intensity_MaxIntensity_CorrVim_N	TRUE	TRUE	TRUE	FALSE
135	Intensity_MaxIntensity_GFAP_N	TRUE	TRUE	TRUE	FALSE
136	Intensity_MeanIntensityEdge_CorrDNA_N	TRUE	TRUE	TRUE	TRUE
137	Intensity_MeanIntensityEdge_CorrPhall_N	TRUE	TRUE	TRUE	FALSE
138	Intensity_MeanIntensityEdge_CorrVim_N	TRUE	TRUE	TRUE	FALSE
139	Intensity_MeanIntensityEdge_GFAP_N	TRUE	TRUE	TRUE	FALSE
140	Intensity_MeanIntensity_CorrDNA_N	TRUE	TRUE	TRUE	TRUE
141	Intensity_MeanIntensity_CorrPhall_N	TRUE	TRUE	TRUE	FALSE
142	Intensity_MeanIntensity_CorrVim_N	TRUE	TRUE	TRUE	FALSE
143	Intensity_MeanIntensity_GFAP_N	TRUE	TRUE	TRUE	FALSE
144	Intensity_MedianIntensity_CorrDNA_N	TRUE	TRUE	TRUE	TRUE
145	Intensity_MedianIntensity_CorrPhall_N	TRUE	TRUE	TRUE	FALSE
146	Intensity_MedianIntensity_CorrVim_N	TRUE	TRUE	TRUE	FALSE
147	Intensity_MedianIntensity_GFAP_N	TRUE	TRUE	TRUE	FALSE
148	Intensity_MinIntensityEdge_CorrDNA_N	TRUE	TRUE	TRUE	TRUE
149	Intensity_MinIntensityEdge_CorrPhall_N	TRUE	TRUE	TRUE	FALSE
150	Intensity_MinIntensityEdge_CorrVim_N	TRUE	TRUE	TRUE	FALSE
151	Intensity_MinIntensityEdge_GFAP_N	TRUE	TRUE	TRUE	FALSE
152	Intensity_MinIntensity_CorrDNA_N	TRUE	TRUE	TRUE	TRUE
153	Intensity_MinIntensity_CorrPhall_N	TRUE	TRUE	TRUE	FALSE
154	Intensity_MinIntensity_CorrVim_N	TRUE	TRUE	TRUE	FALSE
155	Intensity_MinIntensity_GFAP_N	TRUE	TRUE	TRUE	FALSE
156	Intensity_StdIntensityEdge_CorrDNA_N	TRUE	TRUE	TRUE	TRUE
157	Intensity_StdIntensityEdge_CorrPhall_N	TRUE	TRUE	TRUE	FALSE
158	Intensity_StdIntensityEdge_CorrVim_N	TRUE	TRUE	TRUE	FALSE
159	Intensity_StdIntensityEdge_GFAP_N	TRUE	TRUE	TRUE	FALSE
160	Intensity_StdIntensity_CorrDNA_N	TRUE	TRUE	TRUE	TRUE
161	Intensity_StdIntensity_CorrPhall_N	TRUE	TRUE	TRUE	FALSE
162	Intensity_StdIntensity_CorrVim_N	TRUE	TRUE	TRUE	FALSE
163	Intensity_StdIntensity_GFAP_N	TRUE	TRUE	TRUE	FALSE
164	Intensity_UpperQuartileIntensity_CorrDNA_N	TRUE	TRUE	TRUE	TRUE
165	Intensity_UpperQuartileIntensity_CorrPhall_N	TRUE	TRUE	TRUE	FALSE
166	Intensity_UpperQuartileIntensity_CorrVim_N	TRUE	TRUE	TRUE	FALSE
167	Intensity_UpperQuartileIntensity_GFAP_N	TRUE	TRUE	TRUE	FALSE
168	AreaShape_Area_C	TRUE	TRUE	TRUE	TRUE
169	AreaShape_BoundingBoxArea_C	TRUE	TRUE	TRUE	TRUE
170	AreaShape_BoundingBoxMaximum_X_C	TRUE	TRUE	TRUE	TRUE
171	AreaShape_BoundingBoxMaximum_Y_C	TRUE	TRUE	TRUE	TRUE
172	AreaShape_BoundingBoxMinimum_X_C	TRUE	TRUE	TRUE	TRUE
173	AreaShape_BoundingBoxMinimum_Y_C	TRUE	TRUE	TRUE	TRUE
174	AreaShape_Center_X_C	TRUE	TRUE	TRUE	TRUE
175	AreaShape_Center_Y_C	TRUE	TRUE	TRUE	TRUE
176	AreaShape_CentralMoment_0_0_C	TRUE	TRUE	TRUE	TRUE
177	AreaShape_CentralMoment_0_1_C	TRUE	TRUE	TRUE	TRUE
178	AreaShape_CentralMoment_0_2_C	TRUE	TRUE	TRUE	TRUE
179	AreaShape_CentralMoment_0_3_C	TRUE	TRUE	TRUE	TRUE
180	AreaShape_CentralMoment_1_0_C	TRUE	TRUE	TRUE	TRUE
181	AreaShape_CentralMoment_1_1_C	TRUE	TRUE	TRUE	TRUE
182	AreaShape_CentralMoment_1_2_C	TRUE	TRUE	TRUE	TRUE
183	AreaShape_CentralMoment_1_3_C	TRUE	TRUE	TRUE	TRUE
184	AreaShape_CentralMoment_2_0_C	TRUE	TRUE	TRUE	TRUE
185	AreaShape_CentralMoment_2_1_C	TRUE	TRUE	TRUE	TRUE
186	AreaShape_CentralMoment_2_2_C	TRUE	TRUE	TRUE	TRUE
187	AreaShape_CentralMoment_2_3_C	TRUE	TRUE	TRUE	TRUE
188	AreaShape_Compactness_C	TRUE	TRUE	TRUE	TRUE
189	AreaShape_Eccentricity_C	TRUE	TRUE	TRUE	TRUE
190	AreaShape_EquivalentDiameter_C	TRUE	TRUE	TRUE	TRUE
191	AreaShape_EulerNumber_C	TRUE	TRUE	TRUE	TRUE
192	AreaShape_Extent_C	TRUE	TRUE	TRUE	TRUE
193	AreaShape_FormFactor_C	TRUE	TRUE	TRUE	TRUE
194	AreaShape_HuMoment_0_C	TRUE	TRUE	TRUE	TRUE
195	AreaShape_HuMoment_1_C	TRUE	TRUE	TRUE	TRUE
196	AreaShape_HuMoment_2_C	TRUE	TRUE	TRUE	TRUE
197	AreaShape_HuMoment_3_C	TRUE	TRUE	TRUE	TRUE
198	AreaShape_HuMoment_4_C	TRUE	TRUE	TRUE	TRUE
199	AreaShape_HuMoment_5_C	TRUE	TRUE	TRUE	TRUE
200	AreaShape_HuMoment_6_C	TRUE	TRUE	TRUE	TRUE
201	AreaShape_InertiaTensorEigenvalues_0_C	TRUE	TRUE	TRUE	TRUE
202	AreaShape_InertiaTensorEigenvalues_1_C	TRUE	TRUE	TRUE	TRUE
203	AreaShape_InertiaTensor_0_0_C	TRUE	TRUE	TRUE	TRUE
204	AreaShape_InertiaTensor_0_1_C	TRUE	TRUE	TRUE	TRUE
205	AreaShape_InertiaTensor_1_0_C	TRUE	TRUE	TRUE	TRUE
206	AreaShape_InertiaTensor_1_1_C	TRUE	TRUE	TRUE	TRUE
207	AreaShape_MajorAxisLength_C	TRUE	TRUE	TRUE	TRUE
208	AreaShape_MaxFeretDiameter_C	TRUE	TRUE	TRUE	TRUE
209	AreaShape_MaximumRadius_C	TRUE	TRUE	TRUE	TRUE
210	AreaShape_MeanRadius_C	TRUE	TRUE	TRUE	TRUE
211	AreaShape_MedianRadius_C	TRUE	TRUE	TRUE	TRUE
212	AreaShape_MinFeretDiameter_C	TRUE	TRUE	TRUE	TRUE
213	AreaShape_MinorAxisLength_C	TRUE	TRUE	TRUE	TRUE
214	AreaShape_NormalizedMoment_0_0_C	TRUE	TRUE	TRUE	TRUE
215	AreaShape_NormalizedMoment_0_1_C	TRUE	TRUE	TRUE	TRUE
216	AreaShape_NormalizedMoment_0_2_C	TRUE	TRUE	TRUE	TRUE
217	AreaShape_NormalizedMoment_0_3_C	TRUE	TRUE	TRUE	TRUE
218	AreaShape_NormalizedMoment_1_0_C	TRUE	TRUE	TRUE	TRUE
219	AreaShape_NormalizedMoment_1_1_C	TRUE	TRUE	TRUE	TRUE
220	AreaShape_NormalizedMoment_1_2_C	TRUE	TRUE	TRUE	TRUE
221	AreaShape_NormalizedMoment_1_3_C	TRUE	TRUE	TRUE	TRUE
222	AreaShape_NormalizedMoment_2_0_C	TRUE	TRUE	TRUE	TRUE
223	AreaShape_NormalizedMoment_2_1_C	TRUE	TRUE	TRUE	TRUE
224	AreaShape_NormalizedMoment_2_2_C	TRUE	TRUE	TRUE	TRUE
225	AreaShape_NormalizedMoment_2_3_C	TRUE	TRUE	TRUE	TRUE
226	AreaShape_NormalizedMoment_3_0_C	TRUE	TRUE	TRUE	TRUE
227	AreaShape_NormalizedMoment_3_1_C	TRUE	TRUE	TRUE	TRUE
228	AreaShape_NormalizedMoment_3_2_C	TRUE	TRUE	TRUE	TRUE
229	AreaShape_NormalizedMoment_3_3_C	TRUE	TRUE	TRUE	TRUE
230	AreaShape_Orientation_C	TRUE	TRUE	TRUE	TRUE
231	AreaShape_Perimeter_C	TRUE	TRUE	TRUE	TRUE
232	AreaShape_Solidity_C	TRUE	TRUE	TRUE	TRUE
233	AreaShape_SpatialMoment_0_0_C	TRUE	TRUE	TRUE	TRUE
234	AreaShape_SpatialMoment_0_1_C	TRUE	TRUE	TRUE	TRUE
235	AreaShape_SpatialMoment_0_2_C	TRUE	TRUE	TRUE	TRUE
236	AreaShape_SpatialMoment_0_3_C	TRUE	TRUE	TRUE	TRUE
237	AreaShape_SpatialMoment_1_0_C	TRUE	TRUE	TRUE	TRUE
238	AreaShape_SpatialMoment_1_1_C	TRUE	TRUE	TRUE	TRUE
239	AreaShape_SpatialMoment_1_2_C	TRUE	TRUE	TRUE	TRUE
240	AreaShape_SpatialMoment_1_3_C	TRUE	TRUE	TRUE	TRUE
241	AreaShape_SpatialMoment_2_0_C	TRUE	TRUE	TRUE	TRUE
242	AreaShape_SpatialMoment_2_1_C	TRUE	TRUE	TRUE	TRUE
243	AreaShape_SpatialMoment_2_2_C	TRUE	TRUE	TRUE	TRUE
244	AreaShape_SpatialMoment_2_3_C	TRUE	TRUE	TRUE	TRUE
245	AreaShape_Zernike_0_0_C	TRUE	TRUE	TRUE	TRUE
246	AreaShape_Zernike_1_1_C	TRUE	TRUE	TRUE	TRUE
247	AreaShape_Zernike_2_0_C	TRUE	TRUE	TRUE	TRUE
248	AreaShape_Zernike_2_2_C	TRUE	TRUE	TRUE	TRUE
249	AreaShape_Zernike_3_1_C	TRUE	TRUE	TRUE	TRUE
250	AreaShape_Zernike_3_3_C	TRUE	TRUE	TRUE	TRUE
251	AreaShape_Zernike_4_0_C	TRUE	TRUE	TRUE	TRUE
252	AreaShape_Zernike_4_2_C	TRUE	TRUE	TRUE	TRUE
253	AreaShape_Zernike_4_4_C	TRUE	TRUE	TRUE	TRUE
254	AreaShape_Zernike_5_1_C	TRUE	TRUE	TRUE	TRUE
255	AreaShape_Zernike_5_3_C	TRUE	TRUE	TRUE	TRUE
256	AreaShape_Zernike_5_5_C	TRUE	TRUE	TRUE	TRUE
257	AreaShape_Zernike_6_0_C	TRUE	TRUE	TRUE	TRUE
258	AreaShape_Zernike_6_2_C	TRUE	TRUE	TRUE	TRUE
259	AreaShape_Zernike_6_4_C	TRUE	TRUE	TRUE	TRUE
260	AreaShape_Zernike_6_6_C	TRUE	TRUE	TRUE	TRUE
261	AreaShape_Zernike_7_1_C	TRUE	TRUE	TRUE	TRUE
262	AreaShape_Zernike_7_3_C	TRUE	TRUE	TRUE	TRUE
263	AreaShape_Zernike_7_5_C	TRUE	TRUE	TRUE	TRUE
264	AreaShape_Zernike_7_7_C	TRUE	TRUE	TRUE	TRUE
265	AreaShape_Zernike_8_0_C	TRUE	TRUE	TRUE	TRUE
266	AreaShape_Zernike_8_2_C	TRUE	TRUE	TRUE	TRUE
267	AreaShape_Zernike_8_4_C	TRUE	TRUE	TRUE	TRUE
268	AreaShape_Zernike_8_6_C	TRUE	TRUE	TRUE	TRUE
269	AreaShape_Zernike_8_8_C	TRUE	TRUE	TRUE	TRUE
270	AreaShape_Zernike_9_1_C	TRUE	TRUE	TRUE	TRUE
271	AreaShape_Zernike_9_3_C	TRUE	TRUE	TRUE	TRUE
272	AreaShape_Zernike_9_5_C	TRUE	TRUE	TRUE	TRUE
273	AreaShape_Zernike_9_7_C	TRUE	TRUE	TRUE	TRUE
274	AreaShape_Zernike_9_9_C	TRUE	TRUE	TRUE	TRUE
275	Intensity_IntegratedIntensityEdge_CorrDNA_C	TRUE	TRUE	TRUE	FALSE
276	Intensity_IntegratedIntensityEdge_CorrPhall_C	TRUE	TRUE	TRUE	FALSE
277	Intensity_IntegratedIntensityEdge_CorrVim_C	TRUE	TRUE	TRUE	FALSE
278	Intensity_IntegratedIntensityEdge_GFAP_C	TRUE	TRUE	TRUE	FALSE
279	Intensity_IntegratedIntensity_CorrDNA_C	TRUE	TRUE	TRUE	FALSE
280	Intensity_IntegratedIntensity_CorrPhall_C	TRUE	TRUE	TRUE	FALSE
281	Intensity_IntegratedIntensity_CorrVim_C	TRUE	TRUE	TRUE	FALSE
282	Intensity_IntegratedIntensity_GFAP_C	TRUE	TRUE	TRUE	FALSE
283	Intensity_LowerQuartileIntensity_CorrDNA_C	TRUE	TRUE	TRUE	FALSE
284	Intensity_LowerQuartileIntensity_CorrPhall_C	TRUE	TRUE	TRUE	FALSE
285	Intensity_LowerQuartileIntensity_CorrVim_C	TRUE	TRUE	TRUE	FALSE
286	Intensity_LowerQuartileIntensity_GFAP_C	TRUE	TRUE	TRUE	FALSE
287	Intensity_MADIntensity_CorrDNA_C	TRUE	TRUE	TRUE	FALSE
288	Intensity_MADIntensity_CorrPhall_C	TRUE	TRUE	TRUE	FALSE
289	Intensity_MADIntensity_CorrVim_C	TRUE	TRUE	TRUE	FALSE
290	Intensity_MADIntensity_GFAP_C	TRUE	TRUE	TRUE	FALSE
291	Intensity_MassDisplacement_CorrDNA_C	TRUE	TRUE	TRUE	FALSE
292	Intensity_MassDisplacement_CorrPhall_C	TRUE	TRUE	TRUE	FALSE
293	Intensity_MassDisplacement_CorrVim_C	TRUE	TRUE	TRUE	FALSE
294	Intensity_MassDisplacement_GFAP_C	TRUE	TRUE	TRUE	FALSE
295	Intensity_MaxIntensityEdge_CorrDNA_C	TRUE	TRUE	TRUE	FALSE
296	Intensity_MaxIntensityEdge_CorrPhall_C	TRUE	TRUE	TRUE	FALSE
297	Intensity_MaxIntensityEdge_CorrVim_C	TRUE	TRUE	TRUE	FALSE
298	Intensity_MaxIntensityEdge_GFAP_C	TRUE	TRUE	TRUE	FALSE
299	Intensity_MaxIntensity_CorrDNA_C	TRUE	TRUE	TRUE	FALSE
300	Intensity_MaxIntensity_CorrPhall_C	TRUE	TRUE	TRUE	FALSE
301	Intensity_MaxIntensity_CorrVim_C	TRUE	TRUE	TRUE	FALSE
302	Intensity_MaxIntensity_GFAP_C	TRUE	TRUE	TRUE	FALSE
303	Intensity_MeanIntensityEdge_CorrDNA_C	TRUE	TRUE	TRUE	FALSE
304	Intensity_MeanIntensityEdge_CorrPhall_C	TRUE	TRUE	TRUE	FALSE
305	Intensity_MeanIntensityEdge_CorrVim_C	TRUE	TRUE	TRUE	FALSE
306	Intensity_MeanIntensityEdge_GFAP_C	TRUE	TRUE	TRUE	FALSE
307	Intensity_MeanIntensity_CorrDNA_C	TRUE	TRUE	TRUE	FALSE
308	Intensity_MeanIntensity_CorrPhall_C	TRUE	TRUE	TRUE	FALSE
309	Intensity_MeanIntensity_CorrVim_C	TRUE	TRUE	TRUE	FALSE
310	Intensity_MeanIntensity_GFAP_C	TRUE	TRUE	TRUE	FALSE
311	Intensity_MedianIntensity_CorrDNA_C	TRUE	TRUE	TRUE	FALSE
312	Intensity_MedianIntensity_CorrPhall_C	TRUE	TRUE	TRUE	FALSE
313	Intensity_MedianIntensity_CorrVim_C	TRUE	TRUE	TRUE	FALSE
314	Intensity_MedianIntensity_GFAP_C	TRUE	TRUE	TRUE	FALSE
315	Intensity_MinIntensityEdge_CorrDNA_C	TRUE	TRUE	TRUE	FALSE
316	Intensity_MinIntensityEdge_CorrPhall_C	TRUE	TRUE	TRUE	FALSE
317	Intensity_MinIntensityEdge_CorrVim_C	TRUE	TRUE	TRUE	FALSE
318	Intensity_MinIntensityEdge_GFAP_C	TRUE	TRUE	TRUE	FALSE
319	Intensity_MinIntensity_CorrDNA_C	TRUE	TRUE	TRUE	FALSE
320	Intensity_MinIntensity_CorrPhall_C	TRUE	TRUE	TRUE	FALSE
321	Intensity_MinIntensity_CorrVim_C	TRUE	TRUE	TRUE	FALSE
322	Intensity_MinIntensity_GFAP_C	TRUE	TRUE	TRUE	FALSE
323	Intensity_StdIntensityEdge_CorrDNA_C	TRUE	TRUE	TRUE	FALSE
324	Intensity_StdIntensityEdge_CorrPhall_C	TRUE	TRUE	TRUE	FALSE
325	Intensity_StdIntensityEdge_CorrVim_C	TRUE	TRUE	TRUE	FALSE
326	Intensity_StdIntensityEdge_GFAP_C	TRUE	TRUE	TRUE	FALSE
327	Intensity_StdIntensity_CorrDNA_C	TRUE	TRUE	TRUE	FALSE
328	Intensity_StdIntensity_CorrPhall_C	TRUE	TRUE	TRUE	FALSE
329	Intensity_StdIntensity_CorrVim_C	TRUE	TRUE	TRUE	FALSE
330	Intensity_StdIntensity_GFAP_C	TRUE	TRUE	TRUE	FALSE
331	Intensity_UpperQuartileIntensity_CorrDNA_C	TRUE	TRUE	TRUE	FALSE
332	Intensity_UpperQuartileIntensity_CorrPhall_C	TRUE	TRUE	TRUE	FALSE
333	Intensity_UpperQuartileIntensity_CorrVim_C	TRUE	TRUE	TRUE	FALSE
334	Intensity_UpperQuartileIntensity_GFAP_C	TRUE	TRUE	TRUE	FALSE
335	Location_CenterMassIntensity_X_CorrDNA	TRUE	FALSE	TRUE	FALSE
336	Location_CenterMassIntensity_X_CorrPhall	TRUE	FALSE	TRUE	FALSE
337	Location_CenterMassIntensity_X_CorrVim	TRUE	FALSE	TRUE	FALSE
338	Location_CenterMassIntensity_X_GFAP	TRUE	FALSE	TRUE	FALSE
339	Location_CenterMassIntensity_Y_CorrDNA	TRUE	FALSE	TRUE	FALSE
340	Location_CenterMassIntensity_Y_CorrPhall	TRUE	FALSE	TRUE	FALSE
341	Location_CenterMassIntensity_Y_CorrVim	TRUE	FALSE	TRUE	FALSE
342	Location_CenterMassIntensity_Y_GFAP	TRUE	FALSE	TRUE	FALSE
343	Location_CenterMassIntensity_Z_CorrDNA	TRUE	FALSE	TRUE	FALSE
344	Location_CenterMassIntensity_Z_CorrPhall	TRUE	FALSE	TRUE	FALSE
345	Location_CenterMassIntensity_Z_CorrVim	TRUE	FALSE	TRUE	FALSE
346	Location_CenterMassIntensity_Z_GFAP	TRUE	FALSE	TRUE	FALSE
347	Location_MaxIntensity_X_CorrDNA	TRUE	FALSE	TRUE	FALSE
348	Location_MaxIntensity_X_CorrPhall	TRUE	FALSE	TRUE	FALSE
349	Location_MaxIntensity_X_CorrVim	TRUE	FALSE	TRUE	FALSE
350	Location_MaxIntensity_X_GFAP	TRUE	FALSE	TRUE	FALSE
351	Location_MaxIntensity_Y_CorrDNA	TRUE	FALSE	TRUE	FALSE
352	Location_MaxIntensity_Y_CorrPhall	TRUE	FALSE	TRUE	FALSE
353	Location_MaxIntensity_Y_CorrVim	TRUE	FALSE	TRUE	FALSE
354	Location_MaxIntensity_Y_GFAP	TRUE	FALSE	TRUE	FALSE
355	Location_MaxIntensity_Z_CorrDNA	TRUE	FALSE	TRUE	FALSE
356	Location_MaxIntensity_Z_CorrPhall	TRUE	FALSE	TRUE	FALSE
357	Location_MaxIntensity_Z_CorrVim	TRUE	FALSE	TRUE	FALSE
358	Location_MaxIntensity_Z_GFAP	TRUE	FALSE	TRUE	FALSE
359	Math_Measurement	TRUE	TRUE	TRUE	FALSE
360	Texture_AngularSecondMoment_CorrPhall_12_00_256	TRUE	TRUE	TRUE	TRUE
361	Texture_AngularSecondMoment_CorrPhall_12_01_256	TRUE	TRUE	TRUE	TRUE
362	Texture_AngularSecondMoment_CorrPhall_12_02_256	TRUE	TRUE	TRUE	TRUE
363	Texture_AngularSecondMoment_CorrPhall_12_03_256	TRUE	TRUE	TRUE	TRUE
364	Texture_AngularSecondMoment_CorrVim_12_00_256	TRUE	TRUE	TRUE	TRUE
365	Texture_AngularSecondMoment_CorrVim_12_01_256	TRUE	TRUE	TRUE	TRUE
366	Texture_AngularSecondMoment_CorrVim_12_02_256	TRUE	TRUE	TRUE	TRUE
367	Texture_AngularSecondMoment_CorrVim_12_03_256	TRUE	TRUE	TRUE	TRUE
368	Texture_Contrast_CorrPhall_12_00_256	TRUE	TRUE	TRUE	TRUE
369	Texture_Contrast_CorrPhall_12_01_256	TRUE	TRUE	TRUE	TRUE
370	Texture_Contrast_CorrPhall_12_02_256	TRUE	TRUE	TRUE	TRUE
371	Texture_Contrast_CorrPhall_12_03_256	TRUE	TRUE	TRUE	TRUE
372	Texture_Contrast_CorrVim_12_00_256	TRUE	TRUE	TRUE	TRUE
373	Texture_Contrast_CorrVim_12_01_256	TRUE	TRUE	TRUE	TRUE
374	Texture_Contrast_CorrVim_12_02_256	TRUE	TRUE	TRUE	TRUE
375	Texture_Contrast_CorrVim_12_03_256	TRUE	TRUE	TRUE	TRUE
376	Texture_Correlation_CorrPhall_12_00_256	TRUE	TRUE	TRUE	TRUE
377	Texture_Correlation_CorrPhall_12_01_256	TRUE	TRUE	TRUE	TRUE
378	Texture_Correlation_CorrPhall_12_02_256	TRUE	TRUE	TRUE	TRUE
379	Texture_Correlation_CorrPhall_12_03_256	TRUE	TRUE	TRUE	TRUE
380	Texture_Correlation_CorrVim_12_00_256	TRUE	TRUE	TRUE	TRUE
381	Texture_Correlation_CorrVim_12_01_256	TRUE	TRUE	TRUE	TRUE
382	Texture_Correlation_CorrVim_12_02_256	TRUE	TRUE	TRUE	TRUE
383	Texture_Correlation_CorrVim_12_03_256	TRUE	TRUE	TRUE	TRUE
384	Texture_DifferenceEntropy_CorrPhall_12_00_256	TRUE	TRUE	TRUE	TRUE
385	Texture_DifferenceEntropy_CorrPhall_12_01_256	TRUE	TRUE	TRUE	TRUE
386	Texture_DifferenceEntropy_CorrPhall_12_02_256	TRUE	TRUE	TRUE	TRUE
387	Texture_DifferenceEntropy_CorrPhall_12_03_256	TRUE	TRUE	TRUE	TRUE
388	Texture_DifferenceEntropy_CorrVim_12_00_256	TRUE	TRUE	TRUE	TRUE
389	Texture_DifferenceEntropy_CorrVim_12_01_256	TRUE	TRUE	TRUE	TRUE
390	Texture_DifferenceEntropy_CorrVim_12_02_256	TRUE	TRUE	TRUE	TRUE
391	Texture_DifferenceEntropy_CorrVim_12_03_256	TRUE	TRUE	TRUE	TRUE
392	Texture_DifferenceVariance_CorrPhall_12_00_256	TRUE	TRUE	TRUE	TRUE
393	Texture_DifferenceVariance_CorrPhall_12_01_256	TRUE	TRUE	TRUE	TRUE
394	Texture_DifferenceVariance_CorrPhall_12_02_256	TRUE	TRUE	TRUE	TRUE
395	Texture_DifferenceVariance_CorrPhall_12_03_256	TRUE	TRUE	TRUE	TRUE
396	Texture_DifferenceVariance_CorrVim_12_00_256	TRUE	TRUE	TRUE	TRUE
397	Texture_DifferenceVariance_CorrVim_12_01_256	TRUE	TRUE	TRUE	TRUE
398	Texture_DifferenceVariance_CorrVim_12_02_256	TRUE	TRUE	TRUE	TRUE
399	Texture_DifferenceVariance_CorrVim_12_03_256	TRUE	TRUE	TRUE	TRUE
400	Texture_Entropy_CorrPhall_12_00_256	TRUE	TRUE	TRUE	TRUE
401	Texture_Entropy_CorrPhall_12_01_256	TRUE	TRUE	TRUE	TRUE
402	Texture_Entropy_CorrPhall_12_02_256	TRUE	TRUE	TRUE	TRUE
403	Texture_Entropy_CorrPhall_12_03_256	TRUE	TRUE	TRUE	TRUE
404	Texture_Entropy_CorrVim_12_00_256	TRUE	TRUE	TRUE	TRUE
405	Texture_Entropy_CorrVim_12_01_256	TRUE	TRUE	TRUE	TRUE
406	Texture_Entropy_CorrVim_12_02_256	TRUE	TRUE	TRUE	TRUE
407	Texture_Entropy_CorrVim_12_03_256	TRUE	TRUE	TRUE	TRUE
408	Texture_InfoMeas1_CorrPhall_12_00_256	TRUE	TRUE	TRUE	TRUE
409	Texture_InfoMeas1_CorrPhall_12_01_256	TRUE	TRUE	TRUE	TRUE
410	Texture_InfoMeas1_CorrPhall_12_02_256	TRUE	TRUE	TRUE	TRUE
411	Texture_InfoMeas1_CorrPhall_12_03_256	TRUE	TRUE	TRUE	TRUE
412	Texture_InfoMeas1_CorrVim_12_00_256	TRUE	TRUE	TRUE	TRUE
413	Texture_InfoMeas1_CorrVim_12_01_256	TRUE	TRUE	TRUE	TRUE
414	Texture_InfoMeas1_CorrVim_12_02_256	TRUE	TRUE	TRUE	TRUE
415	Texture_InfoMeas1_CorrVim_12_03_256	TRUE	TRUE	TRUE	TRUE
416	Texture_InfoMeas2_CorrPhall_12_00_256	TRUE	TRUE	TRUE	TRUE
417	Texture_InfoMeas2_CorrPhall_12_01_256	TRUE	TRUE	TRUE	TRUE
418	Texture_InfoMeas2_CorrPhall_12_02_256	TRUE	TRUE	TRUE	TRUE
419	Texture_InfoMeas2_CorrPhall_12_03_256	TRUE	TRUE	TRUE	TRUE
420	Texture_InfoMeas2_CorrVim_12_00_256	TRUE	TRUE	TRUE	TRUE
421	Texture_InfoMeas2_CorrVim_12_01_256	TRUE	TRUE	TRUE	TRUE
422	Texture_InfoMeas2_CorrVim_12_02_256	TRUE	TRUE	TRUE	TRUE
423	Texture_InfoMeas2_CorrVim_12_03_256	TRUE	TRUE	TRUE	TRUE
424	Texture_InverseDifferenceMoment_CorrPhall_12_00_256	TRUE	TRUE	TRUE	TRUE
425	Texture_InverseDifferenceMoment_CorrPhall_12_01_256	TRUE	TRUE	TRUE	TRUE
426	Texture_InverseDifferenceMoment_CorrPhall_12_02_256	TRUE	TRUE	TRUE	TRUE
427	Texture_InverseDifferenceMoment_CorrPhall_12_03_256	TRUE	TRUE	TRUE	TRUE
428	Texture_InverseDifferenceMoment_CorrVim_12_00_256	TRUE	TRUE	TRUE	TRUE
429	Texture_InverseDifferenceMoment_CorrVim_12_01_256	TRUE	TRUE	TRUE	TRUE
430	Texture_InverseDifferenceMoment_CorrVim_12_02_256	TRUE	TRUE	TRUE	TRUE
431	Texture_InverseDifferenceMoment_CorrVim_12_03_256	TRUE	TRUE	TRUE	TRUE
432	Texture_SumAverage_CorrPhall_12_00_256	TRUE	TRUE	TRUE	TRUE
433	Texture_SumAverage_CorrPhall_12_01_256	TRUE	TRUE	TRUE	TRUE
434	Texture_SumAverage_CorrPhall_12_02_256	TRUE	TRUE	TRUE	TRUE
435	Texture_SumAverage_CorrPhall_12_03_256	TRUE	TRUE	TRUE	TRUE
436	Texture_SumAverage_CorrVim_12_00_256	TRUE	TRUE	TRUE	TRUE
437	Texture_SumAverage_CorrVim_12_01_256	TRUE	TRUE	TRUE	TRUE
438	Texture_SumAverage_CorrVim_12_02_256	TRUE	TRUE	TRUE	TRUE
439	Texture_SumAverage_CorrVim_12_03_256	TRUE	TRUE	TRUE	TRUE
440	Texture_SumEntropy_CorrPhall_12_00_256	TRUE	TRUE	TRUE	TRUE
441	Texture_SumEntropy_CorrPhall_12_01_256	TRUE	TRUE	TRUE	TRUE
442	Texture_SumEntropy_CorrPhall_12_02_256	TRUE	TRUE	TRUE	TRUE
443	Texture_SumEntropy_CorrPhall_12_03_256	TRUE	TRUE	TRUE	TRUE
444	Texture_SumEntropy_CorrVim_12_00_256	TRUE	TRUE	TRUE	TRUE
445	Texture_SumEntropy_CorrVim_12_01_256	TRUE	TRUE	TRUE	TRUE
446	Texture_SumEntropy_CorrVim_12_02_256	TRUE	TRUE	TRUE	TRUE
447	Texture_SumEntropy_CorrVim_12_03_256	TRUE	TRUE	TRUE	TRUE
448	Texture_SumVariance_CorrPhall_12_00_256	TRUE	TRUE	TRUE	TRUE
449	Texture_SumVariance_CorrPhall_12_01_256	TRUE	TRUE	TRUE	TRUE
450	Texture_SumVariance_CorrPhall_12_02_256	TRUE	TRUE	TRUE	TRUE
451	Texture_SumVariance_CorrPhall_12_03_256	TRUE	TRUE	TRUE	TRUE
452	Texture_SumVariance_CorrVim_12_00_256	TRUE	TRUE	TRUE	TRUE
453	Texture_SumVariance_CorrVim_12_01_256	TRUE	TRUE	TRUE	TRUE
454	Texture_SumVariance_CorrVim_12_02_256	TRUE	TRUE	TRUE	TRUE
455	Texture_SumVariance_CorrVim_12_03_256	TRUE	TRUE	TRUE	TRUE
456	Texture_Variance_CorrPhall_12_00_256	TRUE	TRUE	TRUE	TRUE
457	Texture_Variance_CorrPhall_12_01_256	TRUE	TRUE	TRUE	TRUE
458	Texture_Variance_CorrPhall_12_02_256	TRUE	TRUE	TRUE	TRUE
459	Texture_Variance_CorrPhall_12_03_256	TRUE	TRUE	TRUE	TRUE
460	Texture_Variance_CorrVim_12_00_256	TRUE	TRUE	TRUE	TRUE
461	Texture_Variance_CorrVim_12_01_256	TRUE	TRUE	TRUE	TRUE
462	Texture_Variance_CorrVim_12_02_256	TRUE	TRUE	TRUE	TRUE
463	Texture_Variance_CorrVim_12_03_256	TRUE	TRUE	TRUE	TRUE
464	Intensity_IntegratedIntensityEdge_CorrPhall	FALSE	FALSE	FALSE	TRUE
465	Intensity_IntegratedIntensityEdge_CorrVim	FALSE	FALSE	FALSE	TRUE
466	Intensity_IntegratedIntensityEdge_GFAP	FALSE	FALSE	FALSE	TRUE
467	Intensity_IntegratedIntensity_CorrPhall	FALSE	FALSE	FALSE	TRUE
468	Intensity_IntegratedIntensity_CorrVim	FALSE	FALSE	FALSE	TRUE
469	Intensity_IntegratedIntensity_GFAP	FALSE	FALSE	FALSE	TRUE
470	Intensity_LowerQuartileIntensity_CorrPhall	FALSE	FALSE	FALSE	TRUE
471	Intensity_LowerQuartileIntensity_CorrVim	FALSE	FALSE	FALSE	TRUE
472	Intensity_LowerQuartileIntensity_GFAP	FALSE	FALSE	FALSE	TRUE
473	Intensity_MADIntensity_CorrPhall	FALSE	FALSE	FALSE	TRUE
474	Intensity_MADIntensity_CorrVim	FALSE	FALSE	FALSE	TRUE
475	Intensity_MADIntensity_GFAP	FALSE	FALSE	FALSE	TRUE
476	Intensity_MassDisplacement_CorrPhall	FALSE	FALSE	FALSE	TRUE
477	Intensity_MassDisplacement_CorrVim	FALSE	FALSE	FALSE	TRUE
478	Intensity_MassDisplacement_GFAP	FALSE	FALSE	FALSE	TRUE
479	Intensity_MaxIntensityEdge_CorrPhall	FALSE	FALSE	FALSE	TRUE
480	Intensity_MaxIntensityEdge_CorrVim	FALSE	FALSE	FALSE	TRUE
481	Intensity_MaxIntensityEdge_GFAP	FALSE	FALSE	FALSE	TRUE
482	Intensity_MaxIntensity_CorrPhall	FALSE	FALSE	FALSE	TRUE
483	Intensity_MaxIntensity_CorrVim	FALSE	FALSE	FALSE	TRUE
484	Intensity_MaxIntensity_GFAP	FALSE	FALSE	FALSE	TRUE
485	Intensity_MeanIntensityEdge_CorrPhall	FALSE	FALSE	FALSE	TRUE
486	Intensity_MeanIntensityEdge_CorrVim	FALSE	FALSE	FALSE	TRUE
487	Intensity_MeanIntensityEdge_GFAP	FALSE	FALSE	FALSE	TRUE
488	Intensity_MeanIntensity_CorrPhall	FALSE	FALSE	FALSE	TRUE
489	Intensity_MeanIntensity_CorrVim	FALSE	FALSE	FALSE	TRUE
490	Intensity_MeanIntensity_GFAP	FALSE	FALSE	FALSE	TRUE
491	Intensity_MedianIntensity_CorrPhall	FALSE	FALSE	FALSE	TRUE
492	Intensity_MedianIntensity_CorrVim	FALSE	FALSE	FALSE	TRUE
493	Intensity_MedianIntensity_GFAP	FALSE	FALSE	FALSE	TRUE
494	Intensity_MinIntensityEdge_CorrPhall	FALSE	FALSE	FALSE	TRUE
495	Intensity_MinIntensityEdge_CorrVim	FALSE	FALSE	FALSE	TRUE
496	Intensity_MinIntensityEdge_GFAP	FALSE	FALSE	FALSE	TRUE
497	Intensity_MinIntensity_CorrPhall	FALSE	FALSE	FALSE	TRUE
498	Intensity_MinIntensity_CorrVim	FALSE	FALSE	FALSE	TRUE
499	Intensity_MinIntensity_GFAP	FALSE	FALSE	FALSE	TRUE
500	Intensity_StdIntensityEdge_CorrPhall	FALSE	FALSE	FALSE	TRUE
501	Intensity_StdIntensityEdge_CorrVim	FALSE	FALSE	FALSE	TRUE
502	Intensity_StdIntensityEdge_GFAP	FALSE	FALSE	FALSE	TRUE
503	Intensity_StdIntensity_CorrPhall	FALSE	FALSE	FALSE	TRUE
504	Intensity_StdIntensity_CorrVim	FALSE	FALSE	FALSE	TRUE
505	Intensity_StdIntensity_GFAP	FALSE	FALSE	FALSE	TRUE
506	Intensity_UpperQuartileIntensity_CorrPhall	FALSE	FALSE	FALSE	TRUE
507	Intensity_UpperQuartileIntensity_CorrVim	FALSE	FALSE	FALSE	TRUE
508	Intensity_UpperQuartileIntensity_GFAP	FALSE	FALSE	FALSE	TRUE
