## Supplementary Table 2 for "Phenotypic Screening Identifies Flunarizine as an Inhibitor of Radiotherapy-Induced Astrocyte Reactivity with Therapeutic Potential in Glioblastoma"

	phosphoProt	Fold_Change_to_0Gy	Class
1	MKK3/MAP2K3 (Phospho-Thr222)	0.0113134724772879	Down
2	CDK1/CDC2 (Phospho-Thr14)	0.0173959854291224	Down
3	AKT1 (Phospho-Thr308)	0.0342209461359725	Down
4	SHP-2 (Phospho-Tyr580)	0.0416647487267008	Down
5	ALK (Phospho-Tyr1604)	0.0571646836081053	Down
6	ASK1 (Phospho-Ser83)	0.0799541634855139	Down
7	PKR (Phospho-Thr451)	0.0845105943273135	Down
8	AurB (Phospho-Thr232)	0.0849422448440371	Down
9	CDC25A (Phospho-Ser124)	0.101506276435316	Down
10	Rb (Phospho-Ser811)	0.107897066262013	Down
11	JAK1 (Phospho-Tyr1022)	0.10868720544138	Down
12	14-3-3 zeta (Phospho-Ser58)	0.115619451351829	Down
13	ERK3 (Phospho-Ser189)	0.1164567276144	Down
14	mTOR (Phospho-Ser2448)	0.117949376144712	Down
15	Catenin beta (Phospho-Thr41/Ser45)	0.135246650482108	Down
16	HSP90B (Phospho-Ser226)	0.135420953823562	Down
17	Shc (Phospho-Tyr427)	0.136802431542191	Down
18	Catenin beta (Phospho-Ser33)	0.149129807495514	Down
19	HSL (Phospho-Ser554)	0.15185265936822	Down
20	CD19 (Phospho-Tyr531)	0.153079716133167	Down
21	Smad1 (Phospho-Ser465)	0.154420264789471	Down
22	p130Cas (Phospho-Tyr165)	0.169071972977325	Down
23	Zap-70 (Phospho-Tyr493)	0.169963091206575	Down
24	Mst1/Mst2 (Phospho-Thr183)	0.17163675629094	Down
25	GRK1 (Phospho-Ser21)	0.180111754635561	Down
26	CDK1/CDC2 (Phospho-Tyr15)	0.185861703302119	Down
27	EGFR (Phospho-Tyr1197)	0.196350931177376	Down
28	Tuberin/TSC2 (Phospho-Thr1462)	0.199777755981839	Down
29	PKC theta (Phospho-Thr538)	0.200448115305026	Down
30	AMPK1/AMPK2 (Phospho-Thr183/172)	0.206596405763936	Down
31	AurA (Phospho-Thr288)	0.209130353060199	Down
32	PKC zeta (Phospho-Thr410)	0.225087208659115	Down
33	PKC alpha/beta II (Phospho-Thr638)	0.228455999165092	Down
34	PLK1 (Phospho-Thr210)	0.229949029378276	Down
35	BCR (Phospho-Tyr177)	0.232636717879117	Down
36	PKC theta (Phospho-Ser676)	0.23340818936953	Down
37	NMDAR1 (Phospho-Ser897)	0.233525658481974	Down
38	MEK1 (Phospho-Ser217)	0.233989190608035	Down
39	Chk1 (Phospho-Ser345)	0.2366727511406	Down
40	ACK1 (Phospho-Tyr284)	0.23699381815656	Down
41	A-RAF (Phospho-Tyr301/302)	0.238495777467656	Down
42	Gab1 (Phospho-Tyr627)	0.243671182433657	Down
43	FAK (Phospho-Tyr925)	0.247519953516498	Down
44	BAD (Phospho-Ser112)	0.252618559127552	Down
45	MAP3K7/TAK1 (Phospho-Thr184)	0.254177929720432	Down
46	Fos (Phospho-Ser362)	0.25561973703753	Down
47	P70S6K (Phospho-Thr229)	0.256660051487385	Down
48	Dok-1 (Phospho-Tyr398)	0.261115318933581	Down
49	Caspase 2 (Phospho-Ser157)	0.261721678542815	Down
50	HER2 (Phospho-Tyr877)	0.272843613999124	Down
51	IGF1R (Phospho-Tyr1161)	0.274549462934184	Down
52	BCL-XL (Phospho-Thr47)	0.274625523872648	Down
53	WASP (Phospho-Tyr290)	0.283844479849148	Down
54	GAP43 (Phospho-Ser41)	0.287594323117111	Down
55	Integrin beta-1 (Phospho-Thr788)	0.290415414321088	Down
56	c-Jun (Phospho-Ser243)	0.292081293550065	Down
57	Chk2 (Phospho-Thr387)	0.294327882770534	Down
58	FKHR/FOXO1A (Phospho-Ser329)	0.306551594636605	Down
59	Synapsin (Phospho-Ser62)	0.307712377852177	Down
60	Pyk2 (Phospho-Tyr580)	0.308260790893754	Down
61	Raf1 (Phospho-Ser621)	0.311696119964613	Down
62	Cofilin (Phospho-Ser3)	0.313319323713645	Down
63	JAK2 (Phospho-Tyr1007)	0.313344217993202	Down
64	NFkB-p105/p50 (Phospho-Ser893)	0.314362963690415	Down
65	P70S6K (Phospho-Thr421)	0.320708438039439	Down
66	PP2A-alpha (Phospho-Tyr307)	0.322321877959238	Down
67	CD227/mucin 1 (Phospho-Tyr1243)	0.32351540347761	Down
68	Estrogen Receptor-alpha (Phospho-Ser167)	0.325882592629487	Down
69	CaMK1-alpha (Phospho-Thr177)	0.328709299783372	Down
70	MEF2C (Phospho-Ser396)	0.32952481832684	Down
71	IRS-1 (Phospho-Ser639)	0.331374299416566	-
72	MEK1 (Phospho-Ser298)	0.332530173976224	-
73	IL3RB (Phospho-Tyr593)	0.338234862512895	-
74	IRS-1 (Phospho-Ser636)	0.344465411650794	-
75	MKK6/MAP2K6 (Phospho-Ser207)	0.345184800620487	-
76	AKT1 (Phospho-Ser473)	0.345245658562859	-
77	STAT3 (Phospho-Tyr705)	0.350523415965924	-
78	CD22/BL-CAM (Phospho-Tyr807)	0.352771623394782	-
79	PKC delta (Phospho-Tyr52)	0.355125371600335	-
80	Raf1 (Phospho-Tyr341)	0.363695422685125	-
81	VAV1 (Phospho-Tyr174)	0.363868923269299	-
82	PDGFR beta (Phospho-Tyr751)	0.366845117122572	-
83	JNK1/2/3 (Phospho-Thr183/Tyr185)	0.37666851876801	-
84	p53 (Phospho-Ser378)	0.377014271144633	-
85	CDC25B (Phospho-Ser323)	0.377835623729524	-
86	CD45 (Phospho-Ser1007)	0.379628739059344	-
87	Tyrosine Hydroxylase (Phospho-Ser40)	0.388047925546073	-
88	Tau (Phospho-Thr205)	0.391323371341274	-
89	IGF2R (Phospho-Ser2409)	0.393079357432178	-
90	LKB1 (Phospho-Thr189)	0.396260098758908	-
91	c-PLA2 (Phospho-Ser505)	0.397980522147681	-
92	Claudin 3 (Phospho-Tyr219)	0.398158551533154	-
93	mTOR (Phospho-Thr2446)	0.400316896874191	-
94	Rb (Phospho-Thr821)	0.400464207840885	-
95	LCK (Phospho-Tyr393)	0.400518667716412	-
96	ATPase (Phospho-Ser16)	0.401734388726293	-
97	FAK (Phospho-Tyr576)	0.404209077182241	-
98	IKK-gamma (Phospho-Ser31)	0.406705765472345	-
99	B-RAF (Phospho-Ser601)	0.407197424079803	-
100	Ezrin (Phospho-Tyr353)	0.407586998533358	-
101	HSL (Phospho-Ser552/563)	0.411122000379099	-
102	Keratin 8 (Phospho-Ser73)	0.411598362305586	-
103	Chk2 (Phospho-Thr68)	0.417128160611819	-
104	Dok-1 (Phospho-Tyr362)	0.424749897271635	-
105	MEF2A (Phospho-Thr319)	0.430902574200083	-
106	LAT (Phospho-Tyr171)	0.432217045013633	-
107	EGFR (Phospho-Tyr1016)	0.436710897017984	-
108	AKT1 (Phospho-Tyr474)	0.437509381948528	-
109	Keratin 18 (Phospho-Ser52)	0.439817089037194	-
110	BAD (Phospho-Ser91/128)	0.441466941572022	-
111	NFkB-p65 (Phospho-Ser276)	0.443003474795382	-
112	SHP-2 (Phospho-Tyr542)	0.44364920884902	-
113	PECAM-1 (Phospho-Tyr713)	0.444502448423807	-
114	CREB (Phospho-Ser142)	0.448694062720226	-
115	c-Abl (Phospho-Tyr412)	0.45461633993403	-
116	PTPRA (Phospho-Tyr798)	0.464514749893117	-
117	CK1-A/A2 (Phospho-Tyr294)	0.468436437026772	-
118	HSP90B (Phospho-Ser254)	0.468801468860706	-
119	NFkB-p65 (Phospho-Thr254)	0.470245270429211	-
120	NFkB-p65 (Phospho-Ser311)	0.47038170876564	-
121	Tau (Phospho-Thr212)	0.47234911984451	-
122	eNOS (Phospho-Thr495)	0.475445150371919	-
123	Calmodulin (Phospho-Thr79/Ser81)	0.475677216714891	-
124	PPAR-BP (Phospho-Thr1457)	0.475740191698481	-
125	Met (Phospho-Tyr1003)	0.477054076245243	-
126	MKP-1 (Phospho-Ser359)	0.478911051136666	-
127	Integrin beta-4 (Phospho-Tyr1510)	0.479439961923208	-
128	Smad2 (Phospho-Ser467)	0.480008876780237	-
129	DNA-PK (Phospho-Thr2638)	0.48006153408221	-
130	Dok-2 (Phospho-Tyr299)	0.480073654466731	-
131	WAVE1 (Phospho-Tyr125)	0.483303199620739	-
132	Chk1 (Phospho-Ser301)	0.485778707528086	-
133	p38 MAPK (Phospho-Thr180)	0.486628423574236	-
134	RapGEF1 (Phospho-Tyr504)	0.48841059602649	-
135	E2F1 (Phospho-Thr433)	0.492628639718671	-
136	AKT1 (Phospho-Ser246)	0.50219301398017	-
137	EGFR (Phospho-Tyr869)	0.502994885890391	-
138	p53 (Phospho-Ser392)	0.506413400887691	-
139	GTPase activating protein (Phospho-Ser387)	0.50892080744757	-
140	p53 (Phospho-Ser20)	0.509123437914941	-
141	CD3Z (Phospho-Tyr142)	0.511323430696455	-
142	AMPK1/AMPK2 (Phospho-Ser485/491)	0.514815211495859	-
143	IL-2RA/CD25 (Phospho-Ser268)	0.516186613237294	-
144	4E-BP1 (Phospho-Ser65)	0.516418093400852	-
145	P70S6K (Phospho-Thr389)	0.518160753595613	-
146	Synuclein alpha (Phospho-Tyr136)	0.519197679137645	-
147	GRF-1 (Phospho-Tyr1105)	0.520860361898259	-
148	NFkB-p105/p50 (Phospho-Ser932)	0.52104215522705	-
149	IkB-alpha (Phospho-Tyr42)	0.524905272119632	-
150	Catenin beta (Phospho-Tyr489)	0.525432096509381	-
151	IR (Phospho-Tyr1361)	0.530259545042996	-
152	Tau (Phospho-Ser262)	0.530455105174702	-
153	DAPP1 (Phospho-Tyr139)	0.53075288196266	-
154	IkB-beta (Phospho-Thr19)	0.534695203060758	-
155	Ephrin B1 (Phospho-Tyr317)	0.535110073536562	-
156	HER3/ErbB3 (Phospho-Tyr1289)	0.53783432170474	-
157	DDX5/DEAD-box protein 5 (Phospho-Tyr593)	0.540842634042909	-
158	4E-BP1 (Phospho-Thr36)	0.541472086612268	-
159	BTK (Phospho-Tyr551)	0.550372364486511	-
160	MEF2D (Phospho-Ser444)	0.550787896722646	-
161	p53 (Phospho-Ser37)	0.551217103917195	-
162	STAT5A (Phospho-Ser780)	0.551345977126709	-
163	NFkB-p65 (Phospho-Thr435)	0.553883859292561	-
164	Smad1 (Phospho-Ser187)	0.55732289395441	-
165	Rac1/cdc42 (Phospho-Ser71)	0.557680206708533	-
166	NFAT4 (Phospho-Ser165)	0.558207164485134	-
167	CDK2 (Phospho-Thr160)	0.561453214344896	-
168	VASP (Phospho-Ser157)	0.562356149420549	-
169	KIT (Phospho-Tyr936)	0.563015081657241	-
170	XIAP (Phospho-Ser87)	0.563584845446297	-
171	SYK (Phospho-Tyr323)	0.564118120942507	-
172	Integrin beta-3 (Phospho-Tyr773)	0.565219621062982	-
173	p53 (Phospho-Ser315)	0.567336166814746	-
174	IL-4R/CD124 (Phospho-Tyr497)	0.568813776043416	-
175	STAT6 (Phospho-Tyr641)	0.569391782707275	-
176	STAM2 (Phospho-Tyr192)	0.569609968851505	-
177	Cyclin E1 (Phospho-Thr395)	0.569729849950365	-
178	IRS-1 (Phospho-Ser323)	0.572044604678668	-
179	CK1-A (Phospho-Thr321)	0.575277206344671	-
180	Caspase 1 (Phospho-Ser376)	0.576387158126788	-
181	DARPP-32 (Phospho-Thr34)	0.578771207838195	-
182	MITF (Phospho-Ser73)	0.581406922389738	-
183	HDAC2 (Phospho-Ser394)	0.582392325090125	-
184	mTOR (Phospho-Ser2481)	0.58327967374091	-
185	Estrogen Receptor-alpha (Phospho-Ser118)	0.583618566200756	-
186	Ras-GRF1 (Phospho-Ser916)	0.584554566559983	-
187	PEA-15 (Phospho-Ser104)	0.586562678463076	-
188	CXCR4 (Phospho-Ser339)	0.587292601140966	-
189	p53 (Phospho-Ser9)	0.590083853437418	-
190	CaMK2A (Phospho-Thr286)	0.591294902521651	-
191	Rho/Rac guanine nucleotide exchange factor 2 (Phospho-Ser885)	0.595681320876665	-
192	CD28 (Phospho-Tyr218)	0.599053670406922	-
193	BCL-2 (Phospho-Ser70)	0.601847380260565	-
194	PLCG1 (Phospho-Tyr783)	0.603450245136972	-
195	PKC pan activation site (Phospho)	0.6037863507515	-
196	FOXO1/3/4-pan (Phospho-Thr24/32)	0.606138637542312	-
197	Cortactin (Phospho-Tyr466)	0.606895124456195	-
198	Mnk1 (Phospho-Thr385)	0.607794893847465	-
199	ATF2 (Phospho-Ser62/44)	0.609181501997882	-
200	MAPKAPK2 (Phospho-Thr334)	0.610164930845397	-
201	PKC delta (Phospho-Tyr313)	0.611357497171374	-
202	WEE1 (Phospho-Ser642)	0.612713673204821	-
203	p53 (Phospho-Ser46)	0.613007316564446	-
204	Chk2 (Phospho-Thr383)	0.61429939460173	-
205	HDAC5 (Phospho-Ser259)	0.614458994675531	-
206	PKC zeta (Phospho-Thr560)	0.614597308094497	-
207	CREB (Phospho-Ser133)	0.617976912754345	-
208	CaMK2-beta/gamma/delta (Phospho-Thr287)	0.619501799428472	-
209	eIF4G (Phospho-Ser1108)	0.62034038302698	-
210	PKC alpha (Phospho-Tyr657)	0.62144540477873	-
211	MSK1 (Phospho-Ser212)	0.622055131706145	-
212	c-Abl (Phospho-Tyr245)	0.623669939916988	-
213	Pyk2 (Phospho-Tyr881)	0.626339385051031	-
214	Ephrin B1/B2/B3 (Phospho-Tyr324)	0.628580198814668	-
215	Opioid Receptor (Phospho-Ser375)	0.629306581483854	-
216	p53 (Phospho-Thr81)	0.629331188190279	-
217	MKK3/MAP2K3 (Phospho-Ser189)	0.63016982380413	-
218	HSP27 (Phospho-Ser82)	0.631875575721777	-
219	FosB (Phospho-Ser27)	0.63218232604493	-
220	Integrin beta-3 (Phospho-Tyr785)	0.636398873225824	-
221	MEK2 (Phospho-Thr394)	0.638546195528648	-
222	PP1 alpha (Phospho-Thr320)	0.640908721052573	-
223	MEK1 (Phospho-Ser221)	0.646123296767297	-
224	TOP2A/DNA topoisomerase II (Phospho-Ser1106)	0.647155697089854	-
225	p53 (Phospho-Thr18)	0.651358790977702	-
226	Histone H2A.X (Phospho-Ser139)	0.651857667142088	-
227	MEK1 (Phospho-Thr286)	0.65325156668188	-
228	EEF2 (Phospho-Thr56)	0.653496031293978	-
229	GluR1 (Phospho-Ser849)	0.656249388238809	-
230	IKK-beta (Phospho-Tyr188)	0.657229924557718	-
231	IkB-alpha (Phospho-Ser32/36)	0.657234773707684	-
232	Synapsin (Phospho-Ser9)	0.657675489686215	-
233	FAK (Phospho-Tyr861)	0.658189092689634	-
234	P90RSK (Phospho-Thr359/Ser363)	0.662846278440527	-
235	Myc (Phospho-Ser62)	0.663164088529586	-
236	NFkB-p100/p52 (Phospho-Ser869)	0.664130575357063	-
237	Amyloid beta A4 (Phospho-Thr743/668)	0.664551127458667	-
238	JunD (Phospho-Ser255)	0.664896910271907	-
239	RyR2 (Phospho-Ser2808)	0.667690535410267	-
240	eIF4E (Phospho-Ser209)	0.667842007755363	-
241	4E-BP1 (Phospho-Thr45)	0.676688919870328	-
242	AXL (Phospho-Tyr691)	0.678549801730705	-
243	SRF (Phospho-Ser77)	0.679925700258705	-
244	SYK (Phospho-Tyr525)	0.684725297668409	-
245	AKT1 (Phospho-Thr450)	0.686434313767587	-
246	Breast tumor kinase (Phospho-Tyr447)	0.687920893359475	-
247	Caspase 9 (Phospho-Tyr153)	0.688683036064472	-
248	Tau (Phospho-Ser396)	0.689300333605473	-
249	MSK1 (Phospho-Ser360)	0.692559350260577	-
250	PAK1/2 (Phospho-Ser199)	0.694477739985055	-
251	AKT1S1 (Phospho-Thr246)	0.694503655037371	-
252	Cyclin E2 (Phospho-Thr392)	0.695036793199483	-
253	EGFR (Phospho-Tyr1092)	0.695063438073642	-
254	ATF4 (Phospho-Ser245)	0.695839229809855	-
255	PEA-15 (Phospho-Ser116)	0.696323805573629	-
256	GRK2 (Phospho-Ser29)	0.698795571526453	-
257	AMPK beta1 (Phospho-Ser182)	0.700240137660556	-
258	HER2 (Phospho-Thr686)	0.708010070956705	-
259	SAPK/JNK (Phospho-Tyr185)	0.71027524958853	-
260	4E-BP1 (Phospho-Thr70)	0.712026655781237	-
261	LCK (Phospho-Tyr505)	0.713007562734652	-
262	PKC epsilon (Phospho-Ser729)	0.713686256568628	-
263	Tau (Phospho-Ser214)	0.714353651991139	-
264	Gab2 (Phospho-Tyr643)	0.715874438546358	-
265	EGFR (Phospho-Thr693)	0.718227874565624	-
266	MER/SKY (Phospho-Tyr749/Tyr681)	0.719981647166781	-
267	Myosin regulatory light chain 2 (Phospho-Ser18)	0.72037174884198	-
268	Tyrosine Hydroxylase (Phospho-Ser19)	0.720697081841898	-
269	PI3-kinase p85-alpha (Phospho-Tyr607)	0.721225571789655	-
270	CDC25C (Phospho-Ser216)	0.723814833073092	-
271	RGS16 (Phospho-Tyr168)	0.72782450359837	-
272	HDAC6 (Phospho-Ser22)	0.729014255398042	-
273	NFkB-p105/p50 (Phospho-Ser927)	0.730087824615531	-
274	JAK2 (Phospho-Tyr221)	0.731269379116075	-
275	Survivin (Phospho-Thr117)	0.734742321398642	-
276	IR (Phospho-Tyr1355)	0.736239997931337	-
277	BCL-XL (Phospho-Ser62)	0.736795833807052	-
278	FKHR (Phospho-Ser319)	0.738778904947519	-
279	BRCA1 (Phospho-Ser1524)	0.738991007127173	-
280	STAT4 (Phospho-Tyr693)	0.741464258037256	-
281	IL-13R/CD213a1 (Phospho-Tyr405)	0.741645616410301	-
282	BLNK (Phospho-Tyr96)	0.742915951772558	-
283	GATA1 (Phospho-Ser310)	0.747625010471282	-
284	Raf1 (Phospho-Ser43)	0.747993844611944	-
285	CDC25C (Phospho-Thr48)	0.751709318867818	-
286	Catenin beta (Phospho-Tyr654)	0.752689205398362	-
287	WWOX (Phospho-Tyr33)	0.752758367046708	-
288	Smad3 (Phospho-Ser204)	0.752972317688874	-
289	AKT1 (Phospho-Ser124)	0.754490511222647	-
290	CD5 (Phospho-Tyr453)	0.755470430032069	-
291	Met (Phospho-Tyr1234)	0.756434503514775	-
292	FGFR1 (Phospho-Tyr766)	0.756625866794481	-
293	Tuberin/TSC2 (Phospho-Ser939)	0.758256283898922	-
294	IRS-1 (Phospho-Ser307)	0.759113362858634	-
295	P70S6K (Phospho-Ser418)	0.762147792606788	-
296	p63 (Phospho-Ser455)	0.763306327556148	-
297	JunB (Phospho-Ser259)	0.766330780839932	-
298	HDAC4 (Phospho-Ser632)	0.768648718396193	-
299	FKHRL1/FOXO3A (Phospho-Ser253)	0.769108882637436	-
300	Synuclein alpha (Phospho-Tyr133)	0.769667032788862	-
301	PDGFR beta (Phospho-Tyr1021)	0.769821571830865	-
302	TFII-I (Phospho-Tyr248)	0.770240158455063	-
303	P90RSK (Phospho-Ser380)	0.77244381356266	-
304	CrkL (Phospho-Tyr207)	0.773011245314452	-
305	SLP-76 (Phospho-Tyr128)	0.773343701706609	-
306	Rb (Phospho-Ser795)	0.776342929931065	-
307	Cyclin E1 (Phospho-Thr77)	0.776995037953804	-
308	FAK (Phospho-Tyr407)	0.777150869195212	-
309	FGFR1 (Phospho-Tyr654)	0.783880192643923	-
310	RelB (Phospho-Ser552)	0.783906394700503	-
311	MEK1 (Phospho-Thr291)	0.784770150023783	-
312	CREB (Phospho-Thr100)	0.786930074889918	-
313	Caveolin-1 (Phospho-Tyr14)	0.787028383524976	-
314	Estrogen Receptor-alpha (Phospho-Ser106)	0.788100528347628	-
315	IKK-alpha (Phospho-Thr23)	0.789459546411316	-
316	Src (Phospho-Tyr418)	0.791919671125493	-
317	LCK (Phospho-Ser59)	0.793569445385097	-
318	Ezrin (Phospho-Tyr478)	0.797104084224608	-
319	DNA-PK (Phospho-Thr2647)	0.798408953092709	-
320	IL-10R-alpha (Phospho-Tyr496)	0.798520502224913	-
321	Tau (Phospho-Ser404)	0.799139374819227	-
322	Fyn (Phospho-Tyr530)	0.801091192517537	-
323	FRS2 (Phospho-Tyr436)	0.804908485856905	-
324	FAK (Phospho-Tyr397)	0.80648393051139	-
325	CrkII (Phospho-Tyr221)	0.806610893556199	-
326	p38 MAPK (Phospho-Tyr182)	0.81037072231151	-
327	P70S6K (Phospho-Ser371)	0.81051740271709	-
328	c-Jun (Phospho-Tyr170)	0.810556767547427	-
329	EPHA2/3/4 (Phospho-Tyr588/596)	0.811994072043226	-
330	p53 (Phospho-Ser6)	0.814526209915877	-
331	Shc (Phospho-Tyr349)	0.814590521418678	-
332	Arrestin-1 (Phospho-Ser412)	0.814761456376397	-
333	14-3-3 zeta/delta (Phospho-Thr232)	0.816844661843803	-
334	VASP (Phospho-Ser238)	0.818624725295106	-
335	PLD1 (Phospho-Ser561)	0.819554041409888	-
336	p44/42 MAPK (Phospho-Tyr204)	0.821195247108318	-
337	ATP1A1/Na+K+ ATPase1 (Phospho-Ser23)	0.823953412499691	-
338	Chk1 (Phospho-Ser296)	0.82401244539327	-
339	ATF2 (Phospho-Ser112/94)	0.824419390042418	-
340	Coagulation Factor III (Phospho-Ser290)	0.824900534501467	-
341	VE-Cadherin (Phospho-Tyr731)	0.828218918063904	-
342	eEF2K (Phospho-Ser366)	0.830413173332234	-
343	P90RSK (Phospho-Thr573)	0.832607826376733	-
344	GluR2 (Phospho-Ser880)	0.83289526565037	-
345	Progesterone Receptor (Phospho-Ser190)	0.835070056217457	-
346	P70S6K (Phospho-Ser424)	0.838176601380034	-
347	Caspase 8 (Phospho-Ser347)	0.843835697756689	-
348	ATF2 (Phospho-Thr73/55)	0.844286767818705	-
349	ALK (Phospho-Tyr1507)	0.848715695186451	-
350	PAK1/2/3 (Phospho-Thr423/402/421)	0.85149349559372	-
351	Trk A (Phospho-Tyr791)	0.85416450355654	-
352	HDAC3 (Phospho-Ser424)	0.854453979400492	-
353	S6 Ribosomal Protein (Phospho-Ser235)	0.855013919690586	-
354	GATA1 (Phospho-Ser142)	0.857720650697457	-
355	PAK1 (Phospho-Thr212)	0.858690230783333	-
356	Tau (Phospho-Thr231)	0.85925761833338	-
357	IL7R/CD127 (Phospho-Tyr449)	0.868636498247022	-
358	NFkB-p65 (Phospho-Ser529)	0.8734889195977	-
359	PKC delta (Phospho-Tyr64)	0.874814160323602	-
360	IkB-alpha (Phospho-Tyr305)	0.878701816152417	-
361	SP1 (Phospho-Thr739)	0.880088864801103	-
362	Cortactin (Phospho-Tyr421)	0.880659344351471	-
363	VEGFR2 (Phospho-Tyr951)	0.881115829064166	-
364	MKP-1/2 (Phospho-Ser296/318)	0.881249215412023	-
365	Catalase (Phospho-Tyr385)	0.882112824213701	-
366	AurA (Phospho-Ser342)	0.883186505303608	-
367	Tau (Phospho-Ser422)	0.886717353809805	-
368	NFkB-p100/p52 (Phospho-Ser865)	0.890715796600813	-
369	NFkB-p105/p50 (Phospho-Ser337)	0.89138309555107	-
370	IRS-1 (Phospho-Ser612)	0.893802703935122	-
371	DAXX (Phospho-Ser668)	0.894452473596442	-
372	PAK3 (Phospho-Ser154)	0.894646643144851	-
373	Abl1 (Phospho-Tyr204)	0.897003165607693	-
374	AKT1 (Phospho-Tyr326)	0.904203843456106	-
375	PI3-kinase p85-subunit alpha/gamma (Phospho-Tyr467/Tyr199)	0.906973896752063	-
376	B-RAF (Phospho-Ser446)	0.907269166420412	-
377	CaMK2 alpha/beta/delta (Phospho-Thr305)	0.907901833872708	-
378	IkB-beta (Phospho-Ser23)	0.912367424771631	-
379	p44/42 MAPK (Phospho-Thr202)	0.912596205078211	-
380	Chk1 (Phospho-Ser286)	0.913857197854878	-
381	MKK4/SEK1 (Phospho-Ser257)	0.91659705541033	-
382	14-3-3 theta/tau (Phospho-Ser232)	0.920262944528768	-
383	Myc (Phospho-Ser373)	0.920803882604795	-
384	ERK8 (Phospho-Thr175/Tyr177)	0.921768591081756	-
385	DAB1 (Phospho-Tyr220)	0.925235189253123	-
386	Cyclin D1 (Phospho-Thr286)	0.926157614370903	-
387	DARPP-32 (Phospho-Thr75)	0.927330420770876	-
388	MEF2A (Phospho-Ser408)	0.93677839939537	-
389	BCL-2 (Phospho-Ser87)	0.936823435241377	-
390	CD4 (Phospho-Ser433)	0.938518651535609	-
391	PDK1 (Phospho-Ser241)	0.940370715991593	-
392	Paxillin (Phospho-Tyr31)	0.943387570967035	-
393	Rb (Phospho-Ser807)	0.947130406164069	-
394	Abl1 (Phospho-Tyr412)	0.948697519951374	-
395	MAPKAPK2 (Phospho-Ser272)	0.949373927655538	-
396	FADD (Phospho-Ser194)	0.952406227883935	-
397	FOXO1A/3A (Phospho-Ser322/325)	0.954576271186441	-
398	TIE2 (Phospho-Tyr1108)	0.955874439461883	-
399	STAT2 (Phospho-Tyr690)	0.960073508982613	-
400	MKK4/SEK1 (Phospho-Thr261)	0.96546845832641	-
401	Smad3 (Phospho-Thr179)	0.967007770405184	-
402	Synuclein alpha (Phospho-Tyr125)	0.967324902628087	-
403	eIF4B (Phospho-Ser422)	0.967560245258805	-
404	CaMK4 (Phospho-Thr196/200)	0.967697355948023	-
405	MDM4 (Phospho-Ser367)	0.967983367983368	-
406	LAT (Phospho-Tyr191)	0.970770866870587	-
407	NMDAR2A/B (Phospho-Tyr1246/1252)	0.974935389002763	-
408	MDM2 (Phospho-Ser166)	0.983418084610651	-
409	Raf1 (Phospho-Ser289)	0.984702414177833	-
410	p53 (Phospho-Ser366)	0.986798762306068	-
411	STAT5B (Phospho-Ser731)	0.987677171148242	-
412	Trk B (Phospho-Tyr515)	0.987981302933266	-
413	Tau (Phospho-Ser235)	0.991966132215529	-
414	HER2 (Phospho-Tyr1221/Tyr1222)	1.0001133367419	-
415	Chk1 (Phospho-Ser317)	1.0083597281474	-
416	CDK5 (Phospho-Tyr15)	1.00994940683344	-
417	Claudin 6 (Phospho-Tyr219)	1.01030927835052	-
418	SRF (Phospho-Ser99)	1.01821682668098	-
419	CBL (Phospho-Tyr700)	1.01842177618917	-
420	Src (Phospho-Tyr216)	1.020337141757	-
421	Vinculin (Phospho-Tyr821)	1.020837001537	-
422	MAP3K8/COT (Phospho-Thr290)	1.02124864861346	-
423	PKC delta (Phospho-Thr505)	1.02288025904306	-
424	GRK2 (Phospho-Ser685)	1.0242774441801	-
425	Connexin 43 (Phospho-Ser367)	1.03162721452229	-
426	HCK (Phospho-Tyr410)	1.03238510610598	-
427	p21Cip1 (Phospho-Thr145)	1.03261710000981	-
428	NFkB-p100/p52 (Phospho-Ser872)	1.03615766870097	-
429	HDAC1 (Phospho-Ser421)	1.0367576686719	-
430	Filamin A (Phospho-Ser2152)	1.0400411469414	-
431	PTEN (Phospho-Ser380/Thr382/Thr383)	1.04007315831587	-
432	Smad2/3 (Phospho-Thr8)	1.04757334206838	-
433	GluR1 (Phospho-Ser863)	1.05472130326218	-
434	SYK (Phospho-Tyr348)	1.05516229053175	-
435	VEGFR2 (Phospho-Tyr1214)	1.05921180654133	-
436	RAD52 (Phospho-Tyr104)	1.06331031140191	-
437	PLD2 (Phospho-Tyr169)	1.06370106761566	-
438	eNOS (Phospho-Ser1177)	1.06444953604647	-
439	MSK2 (Phospho-Thr568)	1.06448880589832	-
440	IkB-epsilon (Phospho-Ser22)	1.06869665856363	-
441	Trk B (Phospho-Tyr705)	1.07049307102544	-
442	Fos (Phospho-Thr232)	1.07188236946792	-
443	Ephrin B2 (Phospho-Tyr330)	1.07872773083909	-
444	Caspase 9 (Phospho-Ser196)	1.07953301952449	-
445	FAK (Phospho-Ser910)	1.08302717832244	-
446	Kv2.1/Kcnb1 (Phospho-Tyr128)	1.08314137873477	-
447	VEGFR2 (Phospho-Tyr1175)	1.08735021743213	-
448	EGFR (Phospho-Ser1070)	1.0956647748665	-
449	Pyk2 (Phospho-Tyr579)	1.09662673619244	-
450	eNOS (Phospho-Ser615)	1.09864613022415	-
451	PAK2 (Phospho-Ser20)	1.10695323527868	-
452	p38 MAPK (Phospho-Tyr322)	1.10707173871442	-
453	ACC1 (Phospho-Ser80)	1.11050352400429	-
454	Myc (Phospho-Thr358)	1.11063958705398	-
455	Met (Phospho-Tyr1356)	1.11558139298383	-
456	Calsenilin/KCNIP3 (Phospho-Ser63)	1.1193339297639	-
457	HDAC8 (Phospho-Ser39)	1.12264742767647	-
458	Elk1 (Phospho-Ser383)	1.12420670045246	-
459	RSK1/2/3/4 (Phospho-Ser221/227/218/232)	1.12730504282098	-
460	Caspase 9 (Phospho-Thr125)	1.12816777091292	-
461	BAD (Phospho-Ser155)	1.13166949226365	-
462	Raf1 (Phospho-Ser296)	1.13186967880082	-
463	Androgen Receptor (Phospho-Ser213)	1.13825018239632	-
464	Gab2 (Phospho-Ser159)	1.13858849775022	-
465	PKD1/PKC mu (Phospho-Tyr463)	1.13895242487409	-
466	PKA CAT (Phospho-Thr197)	1.14080541524939	-
467	Lamin A (Phospho-Ser22)	1.1440445683766	-
468	GSK3 alpha (Phospho-Ser21)	1.14612781388213	-
469	BCL-2 (Phospho-Thr56)	1.14621276815858	-
470	Epo-R (Phospho-Tyr368)	1.1510747671756	-
471	PDGFR alpha (Phospho-Tyr849)	1.15147902362216	-
472	ATRIP (Phospho-Ser68/72)	1.15411397863477	-
473	Catenin delta-1 (Phospho-Tyr228)	1.15486359895132	-
474	CK2-b (Phospho-Ser209)	1.15534309106769	-
475	ACC1 (Phospho-Ser79)	1.15875299040473	-
476	Rb (Phospho-Ser780)	1.16483064779224	-
477	IRS-1 (Phospho-Ser794)	1.16968041824102	-
478	IKK-gamma (Phospho-Ser85)	1.1705265437926	-
479	NFkB-p105/p50 (Phospho-Ser907)	1.17416412462209	-
480	SMC1 (Phospho-Ser957)	1.18498683663572	-
481	CBL (Phospho-Tyr774)	1.18704887605692	-
482	M-CSF Receptor (Phospho-Tyr809)	1.19474790439824	-
483	NFkB-p65 (Phospho-Ser536)	1.19689646945164	-
484	PKA-R2B (Phospho-Ser113)	1.20885953732669	-
485	STAT1 (Phospho-Ser727)	1.21194417524835	-
486	Met (Phospho-Tyr1349)	1.21298028250223	-
487	NFkB-p65 (Phospho-Thr505)	1.21597973994828	-
488	PTEN (Phospho-Ser380)	1.21652833789702	-
489	EGFR (Phospho-Tyr1110)	1.22520738873605	-
490	Tau (Phospho-Thr181)	1.228356738303	-
491	MKK4/SEK1 (Phospho-Ser80)	1.23052422088957	-
492	Interferon-gamma receptor alpha chain precursor (Phospho-Tyr457)	1.2338285136127	-
493	Myc (Phospho-Thr58)	1.23467575464362	-
494	Lamin A/C (Phospho-Ser392)	1.24624588051319	-
495	ATP-Citrate Lyase (Phospho-Ser454)	1.24721929139405	-
496	Rb (Phospho-Ser608)	1.24899979700773	-
497	PAK1 (Phospho-Ser204)	1.24932955007048	-
498	LKB1 (Phospho-Ser428)	1.25079219302433	-
499	P73 (Phospho-Tyr99)	1.2550932910941	-
500	HER4/ErbB4 (Phospho-Tyr1284)	1.25602972331986	-
501	ASK1 (Phospho-Ser966)	1.2579885000322	-
502	Smad3 (Phospho-Ser208)	1.25876988396068	-
503	Stathmin 1 (Phospho-Ser15)	1.25925159780259	-
504	STAT6 (Phospho-Thr645)	1.26626619692244	-
505	MARCKS (Phospho-Ser158)	1.26707165442802	-
506	ICAM-1 (Phospho-Tyr512)	1.26833754015575	-
507	Keratin 8 (Phospho-Ser432)	1.26958049220987	-
508	AKT2 (Phospho-Ser474)	1.27005827273772	-
509	FKHR (Phospho-Ser256)	1.27495528489819	-
510	VAV2 (Phospho-Tyr142)	1.27550188643246	-
511	Claudin 7 (Phospho-Tyr210)	1.28246840787417	-
512	Kv1.3/KCNA3 (Phospho-Tyr135)	1.28694004107711	-
513	MYPT1 (Phospho-Thr696)	1.29441906408199	-
514	LYN (Phospho-Tyr507)	1.29818586897277	-
515	BID (Phospho-Ser78)	1.30176217953143	-
516	Ret (Phospho-Tyr905)	1.30995906379395	-
517	HRS (Phospho-Tyr334)	1.31192442763788	-
518	PLCG1 (Phospho-Tyr1253)	1.32033047056658	-
519	Elk1 (Phospho-Thr417)	1.32346973272866	-
520	MAP3K1/MEKK1 (Phospho-Thr1381)	1.3261154855643	-
521	BTK (Phospho-Tyr223)	1.3283828566914	-
522	VEGFR2 (Phospho-Tyr1059)	1.32925427806947	-
523	c-Jun (Phospho-Thr93)	1.33511168168337	-
524	Cyclin D3 (Phospho-Thr283)	1.34431252460931	-
525	BRCA1 (Phospho-Ser1423)	1.35519316971896	-
526	HER2 (Phospho-Tyr1248)	1.35860080189025	-
527	CDK7 (Phospho-Thr170)	1.35904565773775	-
528	HER3/ErbB3 (Phospho-Tyr1222)	1.35931646999673	-
529	PPAR-gamma (Phospho-Ser112)	1.36150599971015	-
530	ADD1 (Phospho-Ser726)	1.36176085590303	-
531	KIT (Phospho-Tyr703)	1.36395898990936	-
532	BLNK (Phospho-Tyr84)	1.36553325103747	-
533	Catenin beta (Phospho-Ser37)	1.37914492768227	-
534	KSR (Phospho-Ser392)	1.38662330285271	-
535	Pyk2 (Phospho-Tyr402)	1.38663562847112	-
536	DYN1 (Phospho-Ser774)	1.3975511949355	-
537	Trk A (Phospho-Tyr701)	1.40154543366813	-
538	P95/NBS1 (Phospho-Ser343)	1.40611707090098	-
539	FLT3 (Phospho-Tyr599)	1.4193515639231	-
540	SREBP-1 (Phospho-Ser439)	1.42114004937365	-
541	BCL-2 (Phospho-Thr69)	1.42168596251612	-
542	HNF4 alpha (Phospho-Ser313)	1.43690007102571	-
543	MEF2A (Phospho-Thr312)	1.43770870659254	-
544	Histone H3.1 (Phospho-Ser10)	1.46975192153173	-
545	BRCA1 (Phospho-Ser1457)	1.47020332788245	-
546	Ezrin (Phospho-Thr566)	1.4707299134673	-
547	PLCG2 (Phospho-Tyr753)	1.47682398256689	-
548	Androgen Receptor (Phospho-Ser650)	1.49430403015278	-
549	MYPT1 (Phospho-Thr853)	1.51201903355484	-
550	PKD1/PKC mu (Phospho-Ser205)	1.52253003839343	-
551	JunB (Phospho-Ser79)	1.53398004786455	-
552	BCR (Phospho-Tyr360)	1.53729446246655	-
553	IKK-beta (Phospho-Tyr199)	1.54165705322339	-
554	CREB (Phospho-Ser129)	1.55176652322549	-
555	NFkB-p65 (Phospho-Ser468)	1.55621637908242	-
556	ETK (Phospho-Tyr40)	1.57079531606513	-
557	MKK7/MAP2K7 (Phospho-Ser271)	1.59196518583645	-
558	Cyclin C (Phospho-Ser275)	1.60047003525264	-
559	IRS-1 (Phospho-Ser1101)	1.60529853198403	-
560	TIF-IA (Phospho-Ser649)	1.61759235503825	-
561	Zap-70 (Phospho-Tyr319)	1.62307666867564	-
562	BAD (Phospho-Ser134)	1.63530534217625	-
563	Raf1 (Phospho-Ser259)	1.64912431523025	-
564	Chk2 (Phospho-Ser516)	1.6495937502693	-
565	Src (Phospho-Ser75)	1.65044939956684	-
566	Actin Pan (a/b/g) (Phospho-Tyr55/53)	1.66932313433836	-
567	PKC delta (Phospho-Ser645)	1.6720933750746	-
568	SAPK/JNK (Phospho-Thr183)	1.6837310265419	-
569	Src (Phospho-Tyr529)	1.6922120924584	-
570	Raf1 (Phospho-Ser338)	1.69758963344568	-
571	NMDAR2B (Phospho-Tyr1472)	1.71793566575706	-
572	Estrogen Receptor-alpha (Phospho-Ser104)	1.72251460363951	-
573	M-CSF Receptor (Phospho-Tyr561)	1.74001327709342	-
574	Pim-1 (Phospho-Tyr309)	1.74848198171579	-
575	HDAC5 (Phospho-Ser498)	1.74929120866352	-
576	RAD51 (Phospho-Tyr315)	1.76946293746807	-
577	Smad2 (Phospho-Ser250)	1.77450844476407	-
578	EGFR (Phospho-Thr678)	1.77515592156287	-
579	FER (Phospho-Tyr402)	1.78057825620375	-
580	Keratin 18 (Phospho-Ser33)	1.84720832728763	-
581	ICK (Phospho-Tyr159)	1.87702742553819	-
582	FAS (Phospho-Tyr291)	1.89715872393551	-
583	EPB41 (Phospho-Tyr418/660)	1.90515785226013	-
584	Zap-70 (Phospho-Tyr315)	1.92975212151996	-
585	MSK1 (Phospho-Thr581)	1.96185974591077	-
586	Rel (Phospho-Ser503)	1.97563910290311	-
587	PLCG1 (Phospho-Tyr771)	1.9763640276662	-
588	Cyclin B1 (Phospho-Ser126)	1.97947277938422	-
589	SHP-1 (Phospho-Tyr536)	1.99706694271912	-
590	eIF2A (Phospho-Ser51)	2.08094808076415	-
591	Synaptotagmin (Phospho-Ser309)	2.09831394511004	-
592	Merlin (Phospho-Ser10)	2.10071134803561	-
593	FLT3 (Phospho-Tyr969)	2.23590085373545	-
594	Elk1 (Phospho-Ser389)	2.23664163678213	-
595	BIM (Phospho-Ser69/65)	2.2719487340332	-
596	Zap-70 (Phospho-Tyr292)	2.28082491423674	-
597	BAX (Phospho-Thr167)	2.28221400001056	-
598	Gab1 (Phospho-Tyr659)	2.31103102980295	-
599	PKC beta/PKCB (Phospho-Ser661)	2.34514816306706	-
600	PKD1/PKC mu (Phospho-Ser910)	2.36578480528303	-
601	IKK-alpha/beta (Phospho-Ser180/181)	2.36804341565338	-
602	FLT3 (Phospho-Tyr842)	2.36972561555838	-
603	Caspase 6 (Phospho-Ser257)	2.37757148236503	-
604	GSK3 beta (Phospho-Ser9)	2.38598907561201	-
605	Tau (Phospho-Ser356)	2.38618888303773	-
606	P70S6K-beta (Phospho-Ser423)	2.44018961154876	-
607	CDC25A (Phospho-Ser75)	2.50377758119586	-
608	ATF2 (Phospho-Thr71/53)	2.55036853394929	-
609	PIP5K (Phospho-Ser307)	2.57269351613825	-
610	FGFR1 (Phospho-Tyr154)	2.70275469726055	-
611	HSF1 (Phospho-Ser303)	2.7105266653297	-
612	PDGFR beta (Phospho-Tyr740)	2.72581154050886	-
613	Tyrosine Hydroxylase (Phospho-Ser8)	2.76260562265027	-
614	MSK1 (Phospho-Ser376)	2.77928857044636	-
615	p53 (Phospho-Ser33)	2.77976988017952	-
616	14-3-3 beta/zeta (Phospho-Ser186/184)	2.92233374696061	-
617	G3BP-1 (Phospho-Ser232)	2.93294934656844	-
618	PAK2 (Phospho-Ser192)	3.00106641244262	Up
619	Smad3 (Phospho-Ser425)	3.01702487955494	Up
620	Caspase 9 (Phospho-Ser144)	3.08809264360515	Up
621	TYK2 (Phospho-Tyr1054)	3.2810625718892	Up
622	B-RAF (Phospho-Thr598)	3.2924268792455	Up
623	PTEN (Phospho-Ser370)	3.30332161705647	Up
624	PAK1/2/3 (Phospho-Ser141)	3.30462662410479	Up
625	PLCG2 (Phospho-Tyr1217)	3.34767548722602	Up
626	LIMK1 (Phospho-Thr508)	3.36084187874974	Up
627	VEGFR1 (Phospho-Tyr1333)	3.52100969234144	Up
628	IRS-1 (Phospho-Ser312)	3.58167591261342	Up
629	PLC beta3 (Phospho-Ser537)	3.65944759031361	Up
630	Smad2 (Phospho-Thr220)	3.72092164357714	Up
631	MKK7/MAP2K7 (Phospho-Thr275)	3.83617284645298	Up
632	BAD (Phospho-Ser136)	3.91497116578425	Up
633	CPI17 alpha (Phospho-Thr38)	3.93396045411815	Up
634	Stathmin 1 (Phospho-Ser37)	4.01700883433437	Up
635	VEGFR2 (Phospho-Tyr1054)	4.02150130907005	Up
636	PLC beta3 (Phospho-Ser1105)	4.05632220121823	Up
637	6-phosphofructo-2-kinase/fructose-2,6-biphosphatase 2 (PFKFB2) (Phospho-Ser483)	4.28932022179474	Up
638	c-Jun (Phospho-Ser73)	4.44636814386876	Up
639	STAT3 (Phospho-Ser727)	4.50363304759458	Up
640	AKT1 (Phospho-Thr72)	4.57677172704647	Up
641	AFX/FOXO4 (Phospho-Ser197)	5.0561157335884	Up
642	c-Jun (Phospho-Ser63)	5.26749344742666	Up
643	p130Cas (Phospho-Tyr410)	5.55657917800431	Up
644	ATF2 (Phospho-Thr69/51)	5.7240115553547	Up
645	KIT (Phospho-Tyr721)	6.67098478306037	Up
646	LCK (Phospho-Tyr192)	7.33227313182588	Up
647	Abl1 (Phospho-Thr754/735)	7.36126246271264	Up
648	Interferon-alpha/beta receptor alpha chain (Phospho-Tyr466)	7.44212051547302	Up
649	EGFR (Phospho-Tyr1172)	8.61570166705447	Up
650	Cyclin B1 (Phospho-Ser147)	12.3128038837127	Up
651	Stathmin 1 (Phospho-Ser24)	14.7970239407879	Up
652	Trk A (Phospho-Tyr680/681)	29.0872987200661	Up
653	MAPKAPK2 (Phospho-Thr222)	36.2963449040545	Up
